# MuStARD: a Deep Learning method for intra- and inter- species scanning identification of small RNA molecules

**DOI:** 10.1101/547679

**Authors:** Georgios K Georgakilas, Andrea Grioni, Konstantinos G Liakos, Eliska Malanikova, Fotis C Plessas, Panagiotis Alexiou

## Abstract

Genomic regions that encode small RNA genes exhibit characteristic patterns in their sequence, secondary structure, and evolutionary conservation. Deep Learning algorithms are efficient at classifying examples based on such learned patterns. Here we present MuStARD (gitlab.com/RBP_Bioinformatics/mustard) a Deep Learning framework that can learn patterns associated with user-defined sets of genomic regions, and scan large genomic areas for novel regions exhibiting similar characteristics. We demonstrate that MuStARD can be trained on different classes of human small RNA loci (pre-miRNAs and snoRNAs) and outperform state of the art methods specifically designed for each specific class. Furthermore, we demonstrate the ability of MuStARD for inter-species identification of functional elements by predicting mouse small RNAs (pre-miRNAs and snoRNAs) using models trained on the human genome. MuStARD is easy to deploy and extend to a variety of genomic classification questions.
