## Supplementary Table 2 for "MuStARD: a Deep Learning method for intra- and inter- species scanning identification of small RNA molecules"

### Sheet: threshold_0.1-0.9
Performance of MuStARD-mirSFC-U trained on human pre-miRNAs and random, miPred, miRBoost and triplet-SVM on chr14 scanning around (+/-5kb) of annotated human pre-miRNAs. The performance is assessed by taking each scanning window as an individual prediction. TP predictions are those that overlap a pre-miRNA at least 50% of its size and exhibit a score above the threshold.
algorithm	score threshold	stranded evaluation
		total predictions	TP	FP	TN	FN	accuracy	precision	sensitivity	specificity	1-specificity
random	0.1	208708	1770	186018	20714	206	0.107729	0.00942552	0.895749	0.100197	0.899803
	0.12	208708	1733	181846	24886	243	0.127542	0.00944008	0.877024	0.120378	0.879622
	0.14	208708	1699	177677	29055	277	0.147354	0.00947172	0.859818	0.140544	0.859456
	0.16	208708	1670	173465	33267	306	0.167397	0.0095355	0.845142	0.160918	0.839082
	0.18	208708	1635	169338	37394	341	0.187003	0.00956291	0.827429	0.180882	0.819118
	0.2	208708	1593	165221	41511	383	0.206528	0.00954956	0.806174	0.200796	0.799204
	0.22	208708	1568	161026	45706	408	0.226508	0.00964365	0.793522	0.221088	0.778912
	0.24	208708	1530	156959	49773	446	0.245812	0.00965367	0.774291	0.240761	0.759239
	0.26	208708	1495	152768	53964	481	0.265725	0.00969124	0.756579	0.261034	0.738966
	0.28	208708	1447	148577	58155	529	0.285576	0.00964512	0.732287	0.281306	0.718694
	0.3	208708	1409	144499	62233	567	0.304933	0.00965677	0.713057	0.301032	0.698968
	0.32	208708	1370	140433	66299	606	0.324228	0.00966129	0.69332	0.3207	0.6793
	0.34	208708	1327	136372	70360	649	0.34348	0.00963696	0.671559	0.340344	0.659656
	0.36	208708	1289	132226	74506	687	0.363163	0.00965435	0.652328	0.360399	0.639601
	0.38	208708	1245	128213	78519	731	0.38218	0.00961702	0.630061	0.379811	0.620189
	0.4	208708	1219	124123	82609	757	0.401652	0.00972539	0.616903	0.399595	0.600405
	0.42	208708	1180	119957	86775	796	0.421426	0.00974104	0.597166	0.419746	0.580254
	0.44	208708	1132	115710	91022	844	0.441545	0.0096883	0.572874	0.44029	0.55971
	0.46	208708	1092	111585	95147	884	0.461118	0.00969142	0.552632	0.460243	0.539757
	0.48	208708	1054	107522	99210	922	0.480403	0.00970749	0.533401	0.479897	0.520103
	0.5	208708	1011	103299	103433	965	0.500431	0.00969226	0.51164	0.500324	0.499676
	0.52	208708	969	99142	107590	1007	0.520148	0.00967926	0.490385	0.520432	0.479568
	0.54	208708	917	95112	111620	1059	0.539208	0.0095492	0.464069	0.539926	0.460074
	0.56	208708	878	91004	115728	1098	0.558704	0.00955573	0.444332	0.559797	0.440203
	0.58	208708	838	86684	120048	1138	0.579211	0.00957474	0.424089	0.580694	0.419306
	0.6	208708	802	82626	124106	1174	0.598482	0.00961308	0.40587	0.600323	0.399677
	0.62	208708	759	78666	128066	1217	0.61725	0.00955619	0.384109	0.619478	0.380522
	0.64	208708	716	74456	132276	1260	0.637216	0.00952482	0.362348	0.639843	0.360157
	0.66	208708	677	70370	136362	1299	0.656606	0.0095289	0.342611	0.659608	0.340392
	0.68	208708	635	66202	140530	1341	0.676376	0.00950073	0.321356	0.679769	0.320231
	0.7	208708	604	61947	144785	1372	0.696614	0.00965612	0.305668	0.700351	0.299649
	0.72	208708	562	57897	148835	1414	0.715818	0.00961358	0.284413	0.719942	0.280058
	0.74	208708	518	53856	152876	1458	0.734969	0.00952661	0.262146	0.739489	0.260511
	0.76	208708	482	49657	157075	1494	0.754916	0.00961328	0.243927	0.7598	0.2402
	0.78	208708	444	45495	161237	1532	0.774676	0.00966499	0.224696	0.779932	0.220068
	0.8	208708	410	41373	165359	1566	0.794263	0.0098126	0.20749	0.799871	0.200129
	0.82	208708	369	37226	169506	1607	0.813936	0.00981513	0.186741	0.819931	0.180069
	0.84	208708	321	32989	173743	1655	0.834007	0.00963675	0.162449	0.840426	0.159574
	0.86	208708	282	28923	177809	1694	0.853302	0.00965588	0.142713	0.860094	0.139906
	0.88	208708	249	24804	181928	1727	0.87288	0.00993893	0.126012	0.880019	0.119981
MiPred	0.1	208708	418	25682	181050	1558	0.869483	0.0160153	0.211538	0.875772	0.124228
	0.12	208708	418	25682	181050	1558	0.869483	0.0160153	0.211538	0.875772	0.124228
	0.14	208708	418	25682	181050	1558	0.869483	0.0160153	0.211538	0.875772	0.124228
	0.16	208708	418	25682	181050	1558	0.869483	0.0160153	0.211538	0.875772	0.124228
	0.18	208708	418	25682	181050	1558	0.869483	0.0160153	0.211538	0.875772	0.124228
	0.2	208708	418	25682	181050	1558	0.869483	0.0160153	0.211538	0.875772	0.124228
	0.22	208708	418	25682	181050	1558	0.869483	0.0160153	0.211538	0.875772	0.124228
	0.24	208708	418	25682	181050	1558	0.869483	0.0160153	0.211538	0.875772	0.124228
	0.26	208708	418	25682	181050	1558	0.869483	0.0160153	0.211538	0.875772	0.124228
	0.28	208708	418	25682	181050	1558	0.869483	0.0160153	0.211538	0.875772	0.124228
	0.3	208708	418	25682	181050	1558	0.869483	0.0160153	0.211538	0.875772	0.124228
	0.32	208708	418	25682	181050	1558	0.869483	0.0160153	0.211538	0.875772	0.124228
	0.34	208708	418	25682	181050	1558	0.869483	0.0160153	0.211538	0.875772	0.124228
	0.36	208708	418	25682	181050	1558	0.869483	0.0160153	0.211538	0.875772	0.124228
	0.38	208708	418	25677	181055	1558	0.869507	0.0160184	0.211538	0.875796	0.124204
	0.4	208708	418	25643	181089	1558	0.86967	0.0160393	0.211538	0.87596	0.12404
	0.42	208708	418	25516	181216	1558	0.870278	0.0161178	0.211538	0.876575	0.123425
	0.44	208708	418	25121	181611	1558	0.872171	0.0163671	0.211538	0.878485	0.121515
	0.46	208708	417	24345	182387	1559	0.875884	0.0168403	0.211032	0.882239	0.117761
	0.48	208708	410	22989	183743	1566	0.882348	0.0175221	0.20749	0.888798	0.111202
	0.5	208708	406	20947	185785	1570	0.892112	0.0190137	0.205466	0.898676	0.101324
	0.52	208708	396	18441	188291	1580	0.904072	0.0210225	0.200405	0.910798	0.0892024
	0.54	208708	387	15715	191017	1589	0.91709	0.0240343	0.19585	0.923984	0.0760163
	0.56	208708	365	12839	193893	1611	0.930765	0.0276431	0.184717	0.937895	0.0621046
	0.58	208708	355	10160	196572	1621	0.943553	0.0337613	0.179656	0.950854	0.0491458
	0.6	208708	333	7964	198768	1643	0.953969	0.040135	0.168522	0.961477	0.0385233
	0.62	208708	307	6028	200704	1669	0.963121	0.0484609	0.155364	0.970841	0.0291585
	0.64	208708	283	4442	202290	1693	0.970605	0.0598942	0.143219	0.978513	0.0214868
	0.66	208708	254	3130	203602	1722	0.976752	0.0750591	0.128543	0.98486	0.0151404
	0.68	208708	221	2159	204573	1755	0.981247	0.0928571	0.111842	0.989557	0.0104435
	0.7	208708	188	1435	205297	1788	0.984557	0.115835	0.0951417	0.993059	0.00694135
	0.72	208708	159	943	205789	1817	0.986776	0.144283	0.0804656	0.995439	0.00456146
	0.74	208708	132	539	206193	1844	0.988582	0.196721	0.0668016	0.997393	0.00260724
	0.76	208708	106	314	206418	1870	0.989536	0.252381	0.0536437	0.998481	0.00151887
	0.78	208708	84	170	206562	1892	0.99012	0.330709	0.0425101	0.999178	0.000822321
	0.8	208708	62	89	206643	1914	0.990403	0.410596	0.0313765	0.999569	0.000430509
	0.82	208708	28	40	206692	1948	0.990475	0.411765	0.01417	0.999807	0.000193487
	0.84	208708	16	11	206721	1960	0.990556	0.592593	0.00809717	0.999947	5.3209e-05
	0.86	208708	5	2	206730	1971	0.990547	0.714286	0.00253036	0.99999	9.67436e-06
	0.88	208708	3	0	206732	1973	0.990547	1	0.00151822	1	0
miRBoost	0.1	208708	1301	101105	105627	675	0.512333	0.0127043	0.658401	0.510937	0.489063
	0.12	208708	1257	96381	110351	719	0.534757	0.0128741	0.636134	0.533788	0.466212
	0.14	208708	1231	92272	114460	745	0.55432	0.0131654	0.622976	0.553664	0.446336
	0.16	208708	1203	88952	117780	773	0.570093	0.0133437	0.608806	0.569723	0.430277
	0.18	208708	1159	85963	120769	817	0.584204	0.0133032	0.586538	0.584181	0.415819
	0.2	208708	1145	83491	123241	831	0.595981	0.0135285	0.579453	0.596139	0.403861
	0.22	208708	1121	81254	125478	855	0.606584	0.0136085	0.567308	0.60696	0.39304
	0.24	208708	1104	79267	127465	872	0.616023	0.0137363	0.558704	0.616571	0.383429
	0.26	208708	1091	77366	129366	885	0.625069	0.0139057	0.552126	0.625767	0.374233
	0.28	208708	1079	75667	131065	897	0.633153	0.0140594	0.546053	0.633985	0.366015
	0.3	208708	1064	74077	132655	912	0.640699	0.01416	0.538462	0.641676	0.358324
	0.32	208708	1052	72652	134080	924	0.647469	0.0142733	0.532389	0.648569	0.351431
	0.34	208708	1040	71286	135446	936	0.653957	0.0143793	0.526316	0.655177	0.344823
	0.36	208708	1032	69778	136954	944	0.661144	0.0145742	0.522267	0.662471	0.337529
	0.38	208708	1019	68538	138194	957	0.667023	0.0146499	0.515688	0.668469	0.331531
	0.4	208708	1008	67342	139390	968	0.672701	0.0147476	0.510121	0.674255	0.325745
	0.42	208708	998	66189	140543	978	0.678177	0.0148541	0.505061	0.679832	0.320168
	0.44	208708	991	65036	141696	985	0.683668	0.015009	0.501518	0.685409	0.314591
	0.46	208708	981	63930	142802	995	0.688919	0.015113	0.496457	0.690759	0.309241
	0.48	208708	963	62863	143869	1013	0.693946	0.0150879	0.487348	0.69592	0.30408
	0.5	208708	954	61553	145179	1022	0.700179	0.0152623	0.482794	0.702257	0.297743
	0.52	208708	949	60806	145926	1027	0.703734	0.0153672	0.480263	0.70587	0.29413
	0.54	208708	945	59904	146828	1031	0.708037	0.0155302	0.478239	0.710234	0.289766
	0.56	208708	930	58922	147810	1046	0.71267	0.0155383	0.470648	0.714984	0.285016
	0.58	208708	923	58019	148713	1053	0.716963	0.0156595	0.467105	0.719352	0.280648
	0.6	208708	916	57113	149619	1060	0.721271	0.0157852	0.463563	0.723734	0.276266
	0.62	208708	908	56224	150508	1068	0.725492	0.015893	0.459514	0.728034	0.271966
	0.64	208708	897	55252	151480	1079	0.730097	0.0159754	0.453947	0.732736	0.267264
	0.66	208708	890	54260	152472	1086	0.734816	0.0161378	0.450405	0.737535	0.262465
	0.68	208708	881	53448	153284	1095	0.738664	0.016216	0.44585	0.741462	0.258538
	0.7	208708	873	52479	154253	1103	0.743268	0.016363	0.441802	0.74615	0.25385
	0.72	208708	862	51478	155254	1114	0.748012	0.0164692	0.436235	0.750992	0.249008
	0.74	208708	849	50470	156262	1127	0.752779	0.0165436	0.429656	0.755867	0.244133
	0.76	208708	834	49362	157370	1142	0.758016	0.0166149	0.422065	0.761227	0.238773
	0.78	208708	815	48355	158377	1161	0.76275	0.0165751	0.412449	0.766098	0.233902
	0.8	208708	805	47266	159466	1171	0.76792	0.0167461	0.407389	0.771366	0.228634
	0.82	208708	791	46019	160713	1185	0.773828	0.0168981	0.400304	0.777398	0.222602
	0.84	208708	771	44750	161982	1205	0.779812	0.0169372	0.390182	0.783536	0.216464
	0.86	208708	757	43336	163396	1219	0.78652	0.0171683	0.383097	0.790376	0.209624
	0.88	208708	748	41806	164926	1228	0.793808	0.0175777	0.378543	0.797777	0.202223
triplet-SVM	0.1	208708	766	20524	186208	1210	0.895864	0.0359793	0.387652	0.900722	0.0992783
	0.12	208708	755	19296	187436	1221	0.901695	0.037654	0.382085	0.906662	0.0933382
	0.14	208708	748	18268	188464	1228	0.906587	0.0393353	0.378543	0.911634	0.0883656
	0.16	208708	737	17366	189366	1239	0.910856	0.0407115	0.372976	0.915998	0.0840025
	0.18	208708	730	16541	190191	1246	0.914776	0.0422674	0.369433	0.919988	0.0800118
	0.2	208708	720	15802	190930	1256	0.918269	0.0435783	0.364372	0.923563	0.0764371
	0.22	208708	716	15077	191655	1260	0.921723	0.0453365	0.362348	0.92707	0.0729302
	0.24	208708	701	14423	192309	1275	0.924785	0.0463502	0.354757	0.930233	0.0697667
	0.26	208708	696	13854	192878	1280	0.927487	0.0478351	0.352227	0.932986	0.0670143
	0.28	208708	692	13281	193451	1284	0.930214	0.0495241	0.350202	0.935757	0.0642426
	0.3	208708	691	12798	193934	1285	0.932523	0.0512269	0.349696	0.938094	0.0619062
	0.32	208708	687	12260	194472	1289	0.935082	0.0530625	0.347672	0.940696	0.0593038
	0.34	208708	673	11853	194879	1303	0.936965	0.0537282	0.340587	0.942665	0.0573351
	0.36	208708	669	11360	195372	1307	0.939308	0.0556156	0.338563	0.94505	0.0549504
	0.38	208708	660	10904	195828	1316	0.941449	0.0570737	0.334008	0.947255	0.0527446
	0.4	208708	656	10495	196237	1320	0.94339	0.0588288	0.331984	0.949234	0.0507662
	0.42	208708	650	10118	196614	1326	0.945167	0.060364	0.328947	0.951057	0.0489426
	0.44	208708	645	9764	196968	1331	0.94684	0.0619656	0.326417	0.95277	0.0472302
	0.46	208708	642	9399	197333	1334	0.948574	0.0639379	0.324899	0.954535	0.0454647
	0.48	208708	640	9022	197710	1336	0.950371	0.0662389	0.323887	0.956359	0.043641
	0.5	208708	631	8577	198155	1345	0.95246	0.0685274	0.319332	0.958512	0.0414885
	0.52	208708	628	8292	198440	1348	0.953811	0.0704036	0.317814	0.95989	0.0401099
	0.54	208708	623	7986	198746	1353	0.955253	0.0723661	0.315283	0.96137	0.0386297
	0.56	208708	614	7652	199080	1362	0.95681	0.0742802	0.310729	0.962986	0.0370141
	0.58	208708	610	7331	199401	1366	0.958329	0.0768165	0.308704	0.964539	0.0354614
	0.6	208708	603	7021	199711	1373	0.959781	0.0790923	0.305162	0.966038	0.0339618
	0.62	208708	596	6702	200030	1380	0.961276	0.0816662	0.301619	0.967581	0.0324188
	0.64	208708	591	6376	200356	1385	0.962814	0.0848285	0.299089	0.969158	0.0308419
	0.66	208708	589	6075	200657	1387	0.964247	0.0883854	0.298077	0.970614	0.0293859
	0.68	208708	585	5826	200906	1391	0.965421	0.0912494	0.296053	0.971819	0.0281814
	0.7	208708	576	5518	201214	1400	0.966853	0.0945192	0.291498	0.973308	0.0266916
	0.72	208708	567	5209	201523	1409	0.968291	0.0981648	0.286943	0.974803	0.0251969
	0.74	208708	557	4938	201794	1419	0.969541	0.101365	0.281883	0.976114	0.023886
	0.76	208708	549	4622	202110	1427	0.971017	0.106169	0.277834	0.977643	0.0223574
	0.78	208708	547	4295	202437	1429	0.972574	0.11297	0.276822	0.979224	0.0207757
	0.8	208708	534	4034	202698	1442	0.973762	0.1169	0.270243	0.980487	0.0195132
	0.82	208708	520	3709	203023	1456	0.975253	0.122961	0.263158	0.982059	0.0179411
	0.84	208708	506	3399	203333	1470	0.976671	0.129577	0.256073	0.983558	0.0164416
	0.86	208708	485	3026	203706	1491	0.978357	0.138137	0.245445	0.985363	0.0146373
	0.88	208708	473	2628	204104	1503	0.980207	0.152531	0.239372	0.987288	0.0127121
MuStARD-mirSFC-U	0.1	208708	282	219	206513	1694	0.990834	0.562874	0.142713	0.998941	0.00105934
	0.12	208708	266	185	206547	1710	0.99092	0.5898	0.134615	0.999105	0.000894878
	0.14	208708	253	164	206568	1723	0.990959	0.606715	0.128036	0.999207	0.000793298
	0.16	208708	241	148	206584	1735	0.990978	0.619537	0.121964	0.999284	0.000715903
	0.18	208708	235	137	206595	1741	0.991002	0.63172	0.118927	0.999337	0.000662694
	0.2	208708	223	126	206606	1753	0.990997	0.638968	0.112854	0.999391	0.000609485
	0.22	208708	211	121	206611	1765	0.990963	0.635542	0.106781	0.999415	0.000585299
	0.24	208708	200	117	206615	1776	0.99093	0.630915	0.101215	0.999434	0.00056595
	0.26	208708	197	112	206620	1779	0.990939	0.63754	0.0996964	0.999458	0.000541764
	0.28	208708	191	106	206626	1785	0.990939	0.643098	0.0966599	0.999487	0.000512741
	0.3	208708	183	100	206632	1793	0.99093	0.646643	0.0926113	0.999516	0.000483718
	0.32	208708	177	96	206636	1799	0.99092	0.648352	0.0895749	0.999536	0.000464369
	0.34	208708	174	94	206638	1802	0.990916	0.649254	0.0880567	0.999545	0.000454695
	0.36	208708	167	91	206641	1809	0.990896	0.647287	0.0845142	0.99956	0.000440183
	0.38	208708	161	86	206646	1815	0.990892	0.651822	0.0814777	0.999584	0.000415998
	0.4	208708	156	82	206650	1820	0.990887	0.655462	0.0789474	0.999603	0.000396649
	0.42	208708	154	77	206655	1822	0.990901	0.666667	0.0779352	0.999628	0.000372463
	0.44	208708	148	76	206656	1828	0.990877	0.660714	0.0748988	0.999632	0.000367626
	0.46	208708	144	69	206663	1832	0.990892	0.676056	0.0728745	0.999666	0.000333765
	0.48	208708	141	67	206665	1835	0.990887	0.677885	0.0713563	0.999676	0.000324091
	0.5	208708	134	62	206670	1842	0.990877	0.683673	0.0678138	0.9997	0.000299905
	0.52	208708	129	61	206671	1847	0.990858	0.678947	0.0652834	0.999705	0.000295068
	0.54	208708	122	57	206675	1854	0.990844	0.681564	0.0617409	0.999724	0.000275719
	0.56	208708	117	57	206675	1859	0.99082	0.672414	0.0592105	0.999724	0.000275719
	0.58	208708	116	54	206678	1860	0.990829	0.682353	0.0587045	0.999739	0.000261208
	0.6	208708	113	51	206681	1863	0.990829	0.689024	0.0571862	0.999753	0.000246696
	0.62	208708	108	50	206682	1868	0.99081	0.683544	0.0546559	0.999758	0.000241859
	0.64	208708	103	48	206684	1873	0.990796	0.682119	0.0521255	0.999768	0.000232185
	0.66	208708	97	46	206686	1879	0.990777	0.678322	0.0490891	0.999777	0.00022251
	0.68	208708	94	44	206688	1882	0.990772	0.681159	0.0475709	0.999787	0.000212836
	0.7	208708	90	43	206689	1886	0.990757	0.676692	0.0455466	0.999792	0.000207999
	0.72	208708	88	39	206693	1888	0.990767	0.692913	0.0445344	0.999811	0.00018865
	0.74	208708	83	37	206695	1893	0.990753	0.691667	0.042004	0.999821	0.000178976
	0.76	208708	79	34	206698	1897	0.990748	0.699115	0.0399798	0.999836	0.000164464
	0.78	208708	76	32	206700	1900	0.990743	0.703704	0.0384615	0.999845	0.00015479
	0.8	208708	72	30	206702	1904	0.990733	0.705882	0.0364372	0.999855	0.000145115
	0.82	208708	69	29	206703	1907	0.990724	0.704082	0.034919	0.99986	0.000140278
	0.84	208708	66	26	206706	1910	0.990724	0.717391	0.0334008	0.999874	0.000125767
	0.86	208708	57	25	206707	1919	0.990686	0.695122	0.0288462	0.999879	0.00012093
	0.88	208708	52	23	206709	1924	0.990671	0.693333	0.0263158	0.999889	0.000111255

### Sheet: hotspot_threshold_0.5-0.9_stran
Performance of MuStARD-mirSFC-U trained on human pre-miRNAs and miRBoost, miPred and triplet-SVM on chr14 scanning around (+/-5kb) of annotated human pre-miRNAs. The performance is assessed by creating hotspots (stranded evaluation - see Methods section in manuscript) of positive predictions by merging overlapping scanning windows that exhibit a score above each threshold. TP predictions are thos…
algorithm	score threshold	stranded evaluation
		total predictions	TP	FP	precision	sensitivity	total positives
miRBoost	0.5	1980	75	1905	0.0378788	0.868687	99
	0.52	1978	75	1903	0.0379171	0.868687
	0.54	1977	75	1902	0.0379363	0.868687
	0.56	1994	75	1919	0.0376128	0.868687
	0.58	1990	75	1915	0.0376884	0.868687
	0.6	1989	74	1915	0.0372046	0.858586
	0.62	1985	75	1910	0.0377834	0.858586
	0.64	1987	75	1912	0.0377453	0.858586
	0.66	1979	75	1904	0.0378979	0.858586
	0.68	1971	74	1897	0.0375444	0.848485
	0.7	1959	74	1885	0.0377744	0.848485
	0.72	1955	74	1881	0.0378517	0.848485
	0.74	1943	74	1869	0.0380854	0.848485
	0.76	1942	74	1868	0.038105	0.848485
	0.78	1923	73	1850	0.0379615	0.828283
	0.8	1910	73	1837	0.0382199	0.828283
	0.82	1877	72	1805	0.0383591	0.818182
	0.84	1841	72	1769	0.0391092	0.818182
	0.86	1834	72	1762	0.0392585	0.818182
	0.88	1807	72	1735	0.039845	0.818182
MiPred	0.5	3120	89	3031	0.0285256	1
	0.52	3137	88	3049	0.0280523	0.989899
	0.54	3147	88	3059	0.0279631	0.989899
	0.56	3015	87	2928	0.0288557	0.969697
	0.58	2818	90	2728	0.0319375	0.969697
	0.6	2537	89	2448	0.0350808	0.939394
	0.62	2192	86	2106	0.0392336	0.909091
	0.64	1820	85	1735	0.0467033	0.888889
	0.66	1462	84	1378	0.0574555	0.858586
	0.68	1129	78	1051	0.0690877	0.79798
	0.7	834	71	763	0.0851319	0.717172
	0.72	614	66	548	0.107492	0.666667
	0.74	385	55	330	0.142857	0.555556
	0.76	251	47	204	0.187251	0.474747
	0.78	151	39	112	0.258278	0.393939
	0.8	93	31	62	0.333333	0.313131
	0.82	46	16	30	0.347826	0.161616
	0.84	20	11	9	0.55	0.111111
	0.86	6	4	2	0.666667	0.040404
	0.88	3	3	0	1	0.030303
triplet-SVM	0.5	1961	83	1878	0.0423253	0.848485
	0.52	1910	83	1827	0.0434555	0.848485
	0.54	1867	82	1785	0.0439207	0.838384
	0.56	1823	82	1741	0.0449808	0.838384
	0.58	1778	82	1696	0.0461192	0.838384
	0.6	1724	81	1643	0.0469838	0.828283
	0.62	1672	81	1591	0.048445	0.828283
	0.64	1602	81	1521	0.0505618	0.828283
	0.66	1536	81	1455	0.0527344	0.828283
	0.68	1485	80	1405	0.0538721	0.818182
	0.7	1430	79	1351	0.0552448	0.808081
	0.72	1373	79	1294	0.0575382	0.808081
	0.74	1317	78	1239	0.0592255	0.79798
	0.76	1258	75	1183	0.0596184	0.767677
	0.78	1189	75	1114	0.0630782	0.767677
	0.8	1130	76	1054	0.0672566	0.767677
	0.82	1053	75	978	0.0712251	0.757576
	0.84	967	72	895	0.0744571	0.727273
	0.86	875	70	805	0.08	0.707071
	0.88	792	69	723	0.0871212	0.69697
MuStARD-mirSFC-U	0.1	132	59	73	0.44697	0.59596
	0.12	115	57	58	0.495652	0.575758
	0.14	107	56	51	0.523364	0.565657
	0.16	100	55	45	0.55	0.555556
	0.18	95	55	40	0.578947	0.555556
	0.2	88	54	34	0.613636	0.545455
	0.22	84	52	32	0.619048	0.525253
	0.24	82	50	32	0.609756	0.505051
	0.26	81	50	31	0.617284	0.505051
	0.28	79	49	30	0.620253	0.494949
	0.3	77	48	29	0.623377	0.484848
	0.32	74	46	28	0.621622	0.464646
	0.34	74	46	28	0.621622	0.464646
	0.36	70	43	27	0.614286	0.434343
	0.38	69	42	27	0.608696	0.424242
	0.4	67	41	26	0.61194	0.414141
	0.42	64	40	24	0.625	0.40404
	0.44	64	40	24	0.625	0.40404
	0.46	62	39	23	0.629032	0.393939
	0.48	61	39	22	0.639344	0.393939
	0.5	57	38	19	0.666667	0.383838
	0.52	57	38	19	0.666667	0.383838
	0.54	53	35	18	0.660377	0.353535
	0.56	52	34	18	0.653846	0.343434
	0.58	51	34	17	0.666667	0.343434
	0.6	49	33	16	0.673469	0.333333
	0.62	48	32	16	0.666667	0.323232
	0.64	46	30	16	0.652174	0.30303
	0.66	45	30	15	0.666667	0.30303
	0.68	43	29	14	0.674419	0.292929
	0.7	41	27	14	0.658537	0.272727
	0.72	40	27	13	0.675	0.272727
	0.74	39	27	12	0.692308	0.272727
	0.76	38	27	11	0.710526	0.272727
	0.78	36	26	10	0.722222	0.262626
	0.8	33	24	9	0.727273	0.242424
	0.82	32	23	9	0.71875	0.232323
	0.84	31	23	8	0.741935	0.232323
	0.86	28	20	8	0.714286	0.20202
	0.88	26	18	8	0.692308	0.181818

### Sheet: hotspot_threshold_0.5-0.9_unstr
Performance of MuStARD-mirSFC-U trained on human pre-miRNAs and miRBoost, miPred and triplet-SVM on chr14 scanning around (+/-5kb) of annotated human pre-miRNAs. The performance is assessed by creating hotspots (unstranded evaluation - see Methods section in manuscript) of positive predictions by merging overlapping scanning windows that exhibit a score above each threshold. TP predictions are th…
algorithm	score threshold	unstranded evaluation
		total predictions	TP	FP	precision	sensitivity	total positives
miRBoost	0.5	937	75	862	0.0800427	0.89899	99
	0.52	930	74	856	0.0795699	0.888889
	0.54	934	75	859	0.0802998	0.888889
	0.56	945	75	870	0.0793651	0.888889
	0.58	949	75	874	0.0790306	0.888889
	0.6	958	75	883	0.0782881	0.878788
	0.62	959	75	884	0.0782065	0.878788
	0.64	967	74	893	0.0765253	0.868687
	0.66	972	74	898	0.0761317	0.868687
	0.68	965	73	892	0.0756477	0.858586
	0.7	962	73	889	0.0758836	0.858586
	0.72	956	73	883	0.0763598	0.858586
	0.74	952	73	879	0.0766807	0.858586
	0.76	957	74	883	0.077325	0.858586
	0.78	953	74	879	0.0776495	0.848485
	0.8	951	74	877	0.0778128	0.848485
	0.82	944	73	871	0.0773305	0.838384
	0.84	923	73	850	0.0790899	0.838384
	0.86	919	73	846	0.0794342	0.838384
	0.88	916	73	843	0.0796943	0.838384
MiPred	0.5	1204	84	1120	0.0697674	1
	0.52	1308	85	1223	0.0649847	1
	0.54	1461	87	1374	0.0595483	1
	0.56	1573	88	1485	0.0559441	0.989899
	0.58	1644	90	1554	0.0547445	0.989899
	0.6	1646	89	1557	0.0540705	0.969697
	0.62	1551	89	1462	0.0573823	0.949495
	0.64	1383	88	1295	0.0636298	0.929293
	0.66	1205	87	1118	0.0721992	0.89899
	0.68	992	82	910	0.0826613	0.848485
	0.7	762	77	685	0.10105	0.787879
	0.72	569	69	500	0.121265	0.707071
	0.74	363	60	303	0.165289	0.616162
	0.76	238	48	190	0.201681	0.494949
	0.78	145	40	105	0.275862	0.414141
	0.8	90	34	56	0.377778	0.353535
	0.82	46	18	28	0.391304	0.181818
	0.84	20	13	7	0.65	0.131313
	0.86	6	4	2	0.666667	0.040404
	0.88	3	3	0	1	0.030303
triplet-SVM	0.5	1383	85	1298	0.0614606	0.89899
	0.52	1353	85	1268	0.0628234	0.89899
	0.54	1330	85	1245	0.0639098	0.89899
	0.56	1307	85	1222	0.0650344	0.89899
	0.58	1282	84	1198	0.0655226	0.888889
	0.6	1255	83	1172	0.0661355	0.878788
	0.62	1238	83	1155	0.0670436	0.878788
	0.64	1205	83	1122	0.0688797	0.878788
	0.66	1179	83	1096	0.0703986	0.878788
	0.68	1151	82	1069	0.0712424	0.868687
	0.7	1118	81	1037	0.0724508	0.858586
	0.72	1088	81	1007	0.0744485	0.858586
	0.74	1052	80	972	0.0760456	0.848485
	0.76	1013	77	936	0.0760118	0.818182
	0.78	960	77	883	0.0802083	0.818182
	0.8	922	78	844	0.0845987	0.818182
	0.82	869	77	792	0.0886076	0.808081
	0.84	807	74	733	0.0916976	0.777778
	0.86	737	73	664	0.0990502	0.767677
	0.88	670	73	597	0.108955	0.767677
MuStARD-mirSFC-U	0.1	94	58	36	0.617021	0.59596
	0.12	79	56	23	0.708861	0.575758
	0.14	74	55	19	0.743243	0.565657
	0.16	69	54	15	0.782609	0.555556
	0.18	64	54	10	0.84375	0.555556
	0.2	61	53	8	0.868852	0.545455
	0.22	58	51	7	0.87931	0.525253
	0.24	56	49	7	0.875	0.505051
	0.26	56	49	7	0.875	0.505051
	0.28	56	49	7	0.875	0.505051
	0.3	56	49	7	0.875	0.505051
	0.32	54	47	7	0.87037	0.484848
	0.34	54	47	7	0.87037	0.484848
	0.36	51	45	6	0.882353	0.464646
	0.38	50	44	6	0.88	0.454545
	0.4	49	43	6	0.877551	0.444444
	0.42	46	42	4	0.913043	0.434343
	0.44	46	42	4	0.913043	0.434343
	0.46	45	41	4	0.911111	0.424242
	0.48	45	41	4	0.911111	0.424242
	0.5	43	41	2	0.953488	0.424242
	0.52	43	41	2	0.953488	0.424242
	0.54	42	40	2	0.952381	0.414141
	0.56	41	39	2	0.95122	0.40404
	0.58	41	39	2	0.95122	0.40404
	0.6	39	37	2	0.948718	0.383838
	0.62	38	36	2	0.947368	0.373737
	0.64	36	34	2	0.944444	0.353535
	0.66	35	33	2	0.942857	0.343434
	0.68	33	31	2	0.939394	0.323232
	0.7	31	29	2	0.935484	0.30303
	0.72	31	29	2	0.935484	0.30303
	0.74	30	28	2	0.933333	0.292929
	0.76	29	27	2	0.931034	0.282828
	0.78	28	26	2	0.928571	0.272727
	0.8	26	24	2	0.923077	0.252525
	0.82	25	23	2	0.92	0.242424
	0.84	24	22	2	0.916667	0.232323
	0.86	21	19	2	0.904762	0.20202
	0.88	19	17	2	0.894737	0.181818

### Sheet: threshold_0.5
Performance of MuStARD-mirSFC-U trained on human pre-mirRNAs and random, miPred, miRBoost, triplet-SVM, HuntMi and microPred on chr14 scanning around (+/-5kb) of annotated human pre-miRNAs on a fixed score threshold of 0.5. The performance is assessed by taking each scanning window as an individual prediction (all) and hotspots of positive prediction (hotspots) by merging overlapping scanning win…
algorithm	type	evaluation
		total predictions	TP	FP	TN	FN	accuracy	precision	sensitivity	specificity	1-specificity	total positives
HuntMi	all	208708	704	11651	195081	1272	0.938081	0.056981	0.356275	0.943642	0.056358	99
	hotspots_stranded	2183	90	2093	-	-	-	0.0412277	0.959596	-	-
	hotspots_unstranded	1261	89	1172	-	-	-	0.0705789	0.979798	-	-
miRBoost	all	208708	954	61553	145179	1022	0.700179	0.0152623	0.482794	0.702257	0.297743
	hotspots_stranded	1980	75	1905	-	-	-	0.0378788	0.868687	-	-
	hotspots_unstranded	937	75	862	-	-	-	0.0800427	0.89899	-	-
MiPred	all	208708	406	20947	185785	1570	0.892112	0.0190137	0.205466	0.898676	0.101324
	hotspots_stranded	3120	89	3031	-	-	-	0.0285256	1	-	-
	hotspots_unstranded	1204	84	1120	-	-	-	0.0697674	1	-	-
microPred	all	208708	1001	44995	161737	975	0.77974	0.0217628	0.506579	0.782351	0.217649
	hotspots_stranded	1899	74	1825	-	-	-	0.0389679	0.989899	-	-
	hotspots_unstranded	298	59	239	-	-	-	0.197987	1	-	-
triplet-SVM	all	208708	631	8577	198155	1345	0.95246	0.0685274	0.319332	0.958512	0.0414885
	hotspots_stranded	1961	83	1878	-	-	-	0.0423253	0.848485	-	-
	hotspots_unstranded	1383	85	1298	-	-	-	0.0614606	0.89899	-	-
MuStARD-mirSFC-U	all	208708	134	62	206670	1842	0.990877	0.683673	0.0678138	0.9997	0.000299905
	hotspots_stranded	57	38	19	-	-	-	0.666667	0.383838	-	-
	hotspots_unstranded	43	41	2	-	-	-	0.953488	0.424242	-	-
random	all	208708	1011	103299	103433	965	0.500431	0.00969226	0.51164	0.500324	0.499676
