## Supplementary Table 3 for "MuStARD: a Deep Learning method for intra- and inter- species scanning identification of small RNA molecules"

### Sheet: threshold_0.1-0.9
Performance of MuStARD-mirSFC-U trained on human pre-mirRNAs and random, miPred, miRBoost and triplet-SVM on chr14 sequences from the enchanced pre-labelled test set.
algorithm	score threshold	static labelled data evaluation
		total predictions	TP	FP	TN	FN	accuracy	precision	sensitivity	specificity	1-specificity
random	0.1	937	39	816	77	5	0.123799	0.045614	0.886364	0.0862262	0.913774
	0.12	937	36	801	92	8	0.136606	0.0430108	0.818182	0.103024	0.896976
	0.14	937	36	786	107	8	0.152615	0.0437956	0.818182	0.119821	0.880179
	0.16	937	36	765	128	8	0.175027	0.0449438	0.818182	0.143337	0.856663
	0.18	937	34	747	146	10	0.192102	0.0435339	0.772727	0.163494	0.836506
	0.2	937	34	733	160	10	0.207044	0.0443286	0.772727	0.179171	0.820829
	0.22	937	33	712	181	11	0.228388	0.0442953	0.75	0.202688	0.797312
	0.24	937	32	696	197	12	0.244397	0.043956	0.727273	0.220605	0.779395
	0.26	937	31	675	218	13	0.265742	0.0439093	0.704545	0.244121	0.755879
	0.28	937	31	659	234	13	0.282818	0.0449275	0.704545	0.262038	0.737962
	0.3	937	30	641	252	14	0.300961	0.0447094	0.681818	0.282195	0.717805
	0.32	937	28	619	274	16	0.322305	0.0432767	0.636364	0.306831	0.693169
	0.34	937	28	592	301	16	0.351121	0.0451613	0.636364	0.337066	0.662934
	0.36	937	28	571	322	16	0.373533	0.0467446	0.636364	0.360582	0.639418
	0.38	937	28	551	342	16	0.394877	0.0483592	0.636364	0.382979	0.617021
	0.4	937	28	538	355	16	0.408751	0.04947	0.636364	0.397536	0.602464
	0.42	937	27	520	373	17	0.426894	0.0493601	0.613636	0.417693	0.582307
	0.44	937	26	498	395	18	0.449306	0.0496183	0.590909	0.442329	0.557671
	0.46	937	26	478	415	18	0.470651	0.0515873	0.590909	0.464726	0.535274
	0.48	937	25	457	436	19	0.491996	0.0518672	0.568182	0.488242	0.511758
	0.5	937	24	439	454	20	0.510139	0.0518359	0.545455	0.508399	0.491601
	0.52	937	21	428	465	23	0.518677	0.0467706	0.477273	0.520717	0.479283
	0.54	937	21	410	483	23	0.537887	0.0487239	0.477273	0.540873	0.459127
	0.56	937	21	390	503	23	0.559232	0.0510949	0.477273	0.56327	0.43673
	0.58	937	20	372	521	24	0.577375	0.0510204	0.454545	0.583427	0.416573
	0.6	937	19	360	533	25	0.589114	0.0501319	0.431818	0.596865	0.403135
	0.62	937	18	343	550	26	0.60619	0.0498615	0.409091	0.615901	0.384099
	0.64	937	16	323	570	28	0.6254	0.0471976	0.363636	0.638298	0.361702
	0.66	937	15	301	592	29	0.647812	0.0474684	0.340909	0.662934	0.337066
	0.68	937	14	276	617	30	0.673426	0.0482759	0.318182	0.690929	0.309071
	0.7	937	14	261	632	30	0.689434	0.0509091	0.318182	0.707727	0.292273
	0.72	937	13	238	655	31	0.712914	0.0517928	0.295455	0.733483	0.266517
	0.74	937	10	225	668	34	0.723586	0.0425532	0.227273	0.74804	0.25196
	0.76	937	9	207	686	35	0.741729	0.0416667	0.204545	0.768197	0.231803
	0.78	937	8	192	701	36	0.75667	0.04	0.181818	0.784994	0.215006
	0.8	937	8	173	720	36	0.776948	0.0441989	0.181818	0.806271	0.193729
	0.82	937	7	158	735	37	0.791889	0.0424242	0.159091	0.823068	0.176932
	0.84	937	7	145	748	37	0.805763	0.0460526	0.159091	0.837626	0.162374
	0.86	937	7	124	769	37	0.828175	0.0534351	0.159091	0.861142	0.138858
	0.88	937	7	102	791	37	0.851654	0.0642202	0.159091	0.885778	0.114222
MiPred	0.1	937	43	330	563	1	0.646745	0.115282	0.977273	0.630459	0.369541
	0.12	937	43	330	563	1	0.646745	0.115282	0.977273	0.630459	0.369541
	0.14	937	43	330	563	1	0.646745	0.115282	0.977273	0.630459	0.369541
	0.16	937	43	330	563	1	0.646745	0.115282	0.977273	0.630459	0.369541
	0.18	937	43	330	563	1	0.646745	0.115282	0.977273	0.630459	0.369541
	0.2	937	43	330	563	1	0.646745	0.115282	0.977273	0.630459	0.369541
	0.22	937	43	330	563	1	0.646745	0.115282	0.977273	0.630459	0.369541
	0.24	937	43	330	563	1	0.646745	0.115282	0.977273	0.630459	0.369541
	0.26	937	43	330	563	1	0.646745	0.115282	0.977273	0.630459	0.369541
	0.28	937	43	330	563	1	0.646745	0.115282	0.977273	0.630459	0.369541
	0.3	937	43	330	563	1	0.646745	0.115282	0.977273	0.630459	0.369541
	0.32	937	43	330	563	1	0.646745	0.115282	0.977273	0.630459	0.369541
	0.34	937	43	330	563	1	0.646745	0.115282	0.977273	0.630459	0.369541
	0.36	937	43	330	563	1	0.646745	0.115282	0.977273	0.630459	0.369541
	0.38	937	43	330	563	1	0.646745	0.115282	0.977273	0.630459	0.369541
	0.4	937	43	330	563	1	0.646745	0.115282	0.977273	0.630459	0.369541
	0.42	937	43	330	563	1	0.646745	0.115282	0.977273	0.630459	0.369541
	0.44	937	43	326	567	1	0.651014	0.116531	0.977273	0.634938	0.365062
	0.46	937	43	319	574	1	0.658485	0.118785	0.977273	0.642777	0.357223
	0.48	937	43	317	576	1	0.660619	0.119444	0.977273	0.645017	0.354983
	0.5	937	43	292	601	1	0.6873	0.128358	0.977273	0.673012	0.326988
	0.52	937	43	273	620	1	0.707577	0.136076	0.977273	0.694289	0.305711
	0.54	937	43	246	647	1	0.736393	0.148789	0.977273	0.724524	0.275476
	0.56	937	43	224	669	1	0.759872	0.161049	0.977273	0.74916	0.25084
	0.58	937	43	185	708	1	0.801494	0.188596	0.977273	0.792833	0.207167
	0.6	937	43	163	730	1	0.824973	0.208738	0.977273	0.817469	0.182531
	0.62	937	41	125	768	3	0.863394	0.246988	0.931818	0.860022	0.139978
	0.64	937	41	105	788	3	0.884739	0.280822	0.931818	0.882419	0.117581
	0.66	937	39	77	816	5	0.912487	0.336207	0.886364	0.913774	0.0862262
	0.68	937	39	62	831	5	0.928495	0.386139	0.886364	0.930571	0.0694289
	0.7	937	39	40	853	5	0.951974	0.493671	0.886364	0.955207	0.0447928
	0.72	937	36	28	865	8	0.96158	0.5625	0.818182	0.968645	0.031355
	0.74	937	33	16	877	11	0.971185	0.673469	0.75	0.982083	0.0179171
	0.76	937	29	13	880	15	0.970117	0.690476	0.659091	0.985442	0.0145577
	0.78	937	25	6	887	19	0.973319	0.806452	0.568182	0.993281	0.00671892
	0.8	937	17	3	890	27	0.967983	0.85	0.386364	0.996641	0.00335946
	0.82	937	9	2	891	35	0.960512	0.818182	0.204545	0.99776	0.00223964
	0.84	937	5	0	893	39	0.958378	1	0.113636	1	0
	0.86	937	2	0	893	42	0.955176	1	0.0454545	1	0
	0.88	937	2	0	893	42	0.955176	1	0.0454545	1	0
miRBoost	0.1	937	41	682	211	3	0.268943	0.0567082	0.931818	0.236282	0.763718
	0.12	937	40	675	218	4	0.275347	0.0559441	0.909091	0.244121	0.755879
	0.14	937	40	665	228	4	0.286019	0.0567376	0.909091	0.255319	0.744681
	0.16	937	40	654	239	4	0.297759	0.0576369	0.909091	0.267637	0.732363
	0.18	937	40	642	251	4	0.310566	0.058651	0.909091	0.281075	0.718925
	0.2	937	40	628	265	4	0.325507	0.0598802	0.909091	0.296753	0.703247
	0.22	937	40	617	276	4	0.337247	0.0608828	0.909091	0.309071	0.690929
	0.24	937	39	608	285	5	0.345784	0.0602782	0.886364	0.319149	0.680851
	0.26	937	38	599	294	6	0.354322	0.0596546	0.863636	0.329227	0.670773
	0.28	937	38	590	303	6	0.363927	0.0605096	0.863636	0.339306	0.660694
	0.3	937	38	586	307	6	0.368196	0.0608974	0.863636	0.343785	0.656215
	0.32	937	38	584	309	6	0.370331	0.0610932	0.863636	0.346025	0.653975
	0.34	937	37	582	311	7	0.371398	0.0597738	0.840909	0.348264	0.651736
	0.36	937	37	575	318	7	0.378869	0.0604575	0.840909	0.356103	0.643897
	0.38	937	37	570	323	7	0.384205	0.0609555	0.840909	0.361702	0.638298
	0.4	937	37	566	327	7	0.388474	0.0613599	0.840909	0.366181	0.633819
	0.42	937	37	562	331	7	0.392743	0.0617696	0.840909	0.370661	0.629339
	0.44	937	37	557	336	7	0.398079	0.0622896	0.840909	0.37626	0.62374
	0.46	937	37	553	340	7	0.402348	0.0627119	0.840909	0.380739	0.619261
	0.48	937	37	550	343	7	0.40555	0.0630324	0.840909	0.384099	0.615901
	0.5	937	37	544	349	7	0.411953	0.0636833	0.840909	0.390817	0.609183
	0.52	937	36	542	351	8	0.41302	0.0622837	0.818182	0.393057	0.606943
	0.54	937	36	538	355	8	0.417289	0.0627178	0.818182	0.397536	0.602464
	0.56	937	36	534	359	8	0.421558	0.0631579	0.818182	0.402016	0.597984
	0.58	937	36	527	366	8	0.429029	0.0639432	0.818182	0.409854	0.590146
	0.6	937	36	522	371	8	0.434365	0.0645161	0.818182	0.415454	0.584546
	0.62	937	36	516	377	8	0.440768	0.0652174	0.818182	0.422172	0.577828
	0.64	937	36	512	381	8	0.445037	0.0656934	0.818182	0.426652	0.573348
	0.66	937	36	510	383	8	0.447172	0.0659341	0.818182	0.428891	0.571109
	0.68	937	36	505	388	8	0.452508	0.0665434	0.818182	0.43449	0.56551
	0.7	937	36	502	391	8	0.45571	0.0669145	0.818182	0.43785	0.56215
	0.72	937	36	494	399	8	0.464248	0.0679245	0.818182	0.446809	0.553191
	0.74	937	35	490	403	9	0.467449	0.0666667	0.795455	0.451288	0.548712
	0.76	937	34	482	411	10	0.47492	0.0658915	0.772727	0.460246	0.539754
	0.78	937	34	478	415	10	0.479189	0.0664062	0.772727	0.464726	0.535274
	0.8	937	34	468	425	10	0.489861	0.0677291	0.772727	0.475924	0.524076
	0.82	937	34	461	432	10	0.497332	0.0686869	0.772727	0.483763	0.516237
	0.84	937	34	456	437	10	0.502668	0.0693878	0.772727	0.489362	0.510638
	0.86	937	34	445	448	10	0.514408	0.0709812	0.772727	0.50168	0.49832
	0.88	937	33	438	455	11	0.520811	0.0700637	0.75	0.509518	0.490482
triplet-SVM	0.1	937	44	273	620	0	0.708645	0.138801	1	0.694289	0.305711
	0.12	937	44	266	627	0	0.716115	0.141935	1	0.702128	0.297872
	0.14	937	44	262	631	0	0.720384	0.143791	1	0.706607	0.293393
	0.16	937	44	254	639	0	0.728922	0.147651	1	0.715566	0.284434
	0.18	937	44	246	647	0	0.73746	0.151724	1	0.724524	0.275476
	0.2	937	43	242	651	1	0.740662	0.150877	0.977273	0.729003	0.270997
	0.22	937	42	233	660	2	0.7492	0.152727	0.954545	0.739082	0.260918
	0.24	937	42	230	663	2	0.752401	0.154412	0.954545	0.742441	0.257559
	0.26	937	42	228	665	2	0.754536	0.155556	0.954545	0.744681	0.255319
	0.28	937	42	224	669	2	0.758805	0.157895	0.954545	0.74916	0.25084
	0.3	937	42	215	678	2	0.76841	0.163424	0.954545	0.759239	0.240761
	0.32	937	42	210	683	2	0.773746	0.166667	0.954545	0.764838	0.235162
	0.34	937	42	204	689	2	0.780149	0.170732	0.954545	0.771557	0.228443
	0.36	937	41	198	695	3	0.785486	0.171548	0.931818	0.778275	0.221725
	0.38	937	41	192	701	3	0.791889	0.175966	0.931818	0.784994	0.215006
	0.4	937	41	189	704	3	0.795091	0.178261	0.931818	0.788354	0.211646
	0.42	937	41	184	709	3	0.800427	0.182222	0.931818	0.793953	0.206047
	0.44	937	41	180	713	3	0.804696	0.18552	0.931818	0.798432	0.201568
	0.46	937	41	177	716	3	0.807898	0.188073	0.931818	0.801792	0.198208
	0.48	937	41	171	722	3	0.814301	0.193396	0.931818	0.808511	0.191489
	0.5	937	41	170	723	3	0.815368	0.194313	0.931818	0.80963	0.19037
	0.52	937	41	169	724	3	0.816435	0.195238	0.931818	0.81075	0.18925
	0.54	937	41	165	728	3	0.820704	0.199029	0.931818	0.81523	0.18477
	0.56	937	41	161	732	3	0.824973	0.20297	0.931818	0.819709	0.180291
	0.58	937	41	158	735	3	0.828175	0.20603	0.931818	0.823068	0.176932
	0.6	937	41	154	739	3	0.832444	0.210256	0.931818	0.827548	0.172452
	0.62	937	41	148	745	3	0.838847	0.216931	0.931818	0.834267	0.165733
	0.64	937	41	141	752	3	0.846318	0.225275	0.931818	0.842105	0.157895
	0.66	937	41	134	759	3	0.853789	0.234286	0.931818	0.849944	0.150056
	0.68	937	41	131	762	3	0.85699	0.238372	0.931818	0.853303	0.146697
	0.7	937	41	124	769	3	0.864461	0.248485	0.931818	0.861142	0.138858
	0.72	937	40	120	773	4	0.867663	0.25	0.909091	0.865622	0.134378
	0.74	937	40	117	776	4	0.870864	0.254777	0.909091	0.868981	0.131019
	0.76	937	40	109	784	4	0.879402	0.268456	0.909091	0.87794	0.12206
	0.78	937	40	107	786	4	0.881537	0.272109	0.909091	0.880179	0.119821
	0.8	937	39	98	795	5	0.890075	0.284672	0.886364	0.890258	0.109742
	0.82	937	39	91	802	5	0.897545	0.3	0.886364	0.898096	0.101904
	0.84	937	38	84	809	6	0.903949	0.311475	0.863636	0.905935	0.0940649
	0.86	937	36	72	821	8	0.914621	0.333333	0.818182	0.919373	0.0806271
	0.88	937	36	60	833	8	0.927428	0.375	0.818182	0.932811	0.0671892
MuStARD-mirSFC-U	0.1	937	34	4	889	10	0.985059	0.894737	0.772727	0.995521	0.00447928
	0.12	937	34	4	889	10	0.985059	0.894737	0.772727	0.995521	0.00447928
	0.14	937	34	3	890	10	0.986126	0.918919	0.772727	0.996641	0.00335946
	0.16	937	32	3	890	12	0.983991	0.914286	0.727273	0.996641	0.00335946
	0.18	937	32	2	891	12	0.985059	0.941176	0.727273	0.99776	0.00223964
	0.2	937	32	2	891	12	0.985059	0.941176	0.727273	0.99776	0.00223964
	0.22	937	31	2	891	13	0.983991	0.939394	0.704545	0.99776	0.00223964
	0.24	937	31	2	891	13	0.983991	0.939394	0.704545	0.99776	0.00223964
	0.26	937	31	2	891	13	0.983991	0.939394	0.704545	0.99776	0.00223964
	0.28	937	31	2	891	13	0.983991	0.939394	0.704545	0.99776	0.00223964
	0.3	937	30	2	891	14	0.982924	0.9375	0.681818	0.99776	0.00223964
	0.32	937	29	2	891	15	0.981857	0.935484	0.659091	0.99776	0.00223964
	0.34	937	28	2	891	16	0.98079	0.933333	0.636364	0.99776	0.00223964
	0.36	937	25	2	891	19	0.977588	0.925926	0.568182	0.99776	0.00223964
	0.38	937	25	1	892	19	0.978655	0.961538	0.568182	0.99888	0.00111982
	0.4	937	25	1	892	19	0.978655	0.961538	0.568182	0.99888	0.00111982
	0.42	937	24	1	892	20	0.977588	0.96	0.545455	0.99888	0.00111982
	0.44	937	24	1	892	20	0.977588	0.96	0.545455	0.99888	0.00111982
	0.46	937	24	1	892	20	0.977588	0.96	0.545455	0.99888	0.00111982
	0.48	937	24	1	892	20	0.977588	0.96	0.545455	0.99888	0.00111982
	0.5	937	23	1	892	21	0.976521	0.958333	0.522727	0.99888	0.00111982
	0.52	937	23	1	892	21	0.976521	0.958333	0.522727	0.99888	0.00111982
	0.54	937	22	1	892	22	0.975454	0.956522	0.5	0.99888	0.00111982
	0.56	937	21	1	892	23	0.974386	0.954545	0.477273	0.99888	0.00111982
	0.58	937	21	1	892	23	0.974386	0.954545	0.477273	0.99888	0.00111982
	0.6	937	21	1	892	23	0.974386	0.954545	0.477273	0.99888	0.00111982
	0.62	937	21	1	892	23	0.974386	0.954545	0.477273	0.99888	0.00111982
	0.64	937	20	1	892	24	0.973319	0.952381	0.454545	0.99888	0.00111982
	0.66	937	19	1	892	25	0.972252	0.95	0.431818	0.99888	0.00111982
	0.68	937	19	1	892	25	0.972252	0.95	0.431818	0.99888	0.00111982
	0.7	937	19	1	892	25	0.972252	0.95	0.431818	0.99888	0.00111982
	0.72	937	18	1	892	26	0.971185	0.947368	0.409091	0.99888	0.00111982
	0.74	937	18	1	892	26	0.971185	0.947368	0.409091	0.99888	0.00111982
	0.76	937	17	1	892	27	0.970117	0.944444	0.386364	0.99888	0.00111982
	0.78	937	16	1	892	28	0.96905	0.941176	0.363636	0.99888	0.00111982
	0.8	937	16	1	892	28	0.96905	0.941176	0.363636	0.99888	0.00111982
	0.82	937	15	1	892	29	0.967983	0.9375	0.340909	0.99888	0.00111982
	0.84	937	15	1	892	29	0.967983	0.9375	0.340909	0.99888	0.00111982
	0.86	937	15	1	892	29	0.967983	0.9375	0.340909	0.99888	0.00111982
	0.88	937	15	1	892	29	0.967983	0.9375	0.340909	0.99888	0.00111982

### Sheet: threshold_0.5
Performance of MuStARD-mirSFC, -mirSFC-U trained on human pre-mirRNAs and random, miPred, miRBoost, triplet-SVM, HuntMi and microPred on chr14 sequences from the enchanced pre-labelled test set on a fixed score threshold of 0.5.
algorithm	static labelled data evaluation
	total predictions	TP	FP	TN	FN	accuracy	precision	sensitivity	specificity	1-specificity
HuntMi	937	44	255	638	0	0.727855	0.147157	1	0.714446	0.285554
miRBoost	937	37	544	349	7	0.411953	0.0636833	0.840909	0.390817	0.609183
MiPred	937	43	292	601	1	0.6873	0.128358	0.977273	0.673012	0.326988
microPred	937	43	331	562	1	0.645678	0.114973	0.977273	0.629339	0.370661
triplet-SVM	937	41	170	723	3	0.815368	0.194313	0.931818	0.80963	0.19037
MuStARD-mirSFC-U	937	23	1	892	21	0.976521	0.958333	0.522727	0.99888	0.00111982
random	937	24	439	454	20	0.510139	0.0518359	0.545455	0.508399	0.491601
