## Supplementary Table 4 for "MuStARD: a Deep Learning method for intra- and inter- species scanning identification of small RNA molecules"

### Sheet: threshold_0.1-0.9
Performance of MuStARD-mirSFC-U trained on human pre-miRNAs on scanning around (+/-5kb) of annotated mouse pre-miRNAs (all vs only non-homologous to human). The performance is assessed by taking each scanning window as an individual prediction. TP predictions are those that overlap a pre-miRNA at least 50% of its size and exhibit a score above the threshold.
algorithm	score threshold	stranded evaluation
		total predictions	TP	FP	TN	FN	accuracy	precision	sensitivity	specificity	1-specificity
MuStARD-mirSFC-U	0.1	3917564	2476	2957	3889974	22157	0.993589	0.455733	0.100516	0.99924	0.000759582
	0.12	3917564	2328	2498	3890433	22305	0.993669	0.482387	0.0945074	0.999358	0.000641676
	0.14	3917564	2200	2170	3890761	22433	0.99372	0.503432	0.0893111	0.999443	0.000557421
	0.16	3917564	2104	1965	3890966	22529	0.993748	0.51708	0.0854139	0.999495	0.000504761
	0.18	3917564	2031	1804	3891127	22602	0.99377	0.529596	0.0824504	0.999537	0.000463404
	0.2	3917564	1959	1654	3891277	22674	0.99379	0.542209	0.0795275	0.999575	0.000424873
	0.22	3917564	1900	1536	3891395	22733	0.993805	0.552969	0.0771323	0.999605	0.000394561
	0.24	3917564	1835	1443	3891488	22798	0.993812	0.559793	0.0744936	0.999629	0.000370672
	0.26	3917564	1781	1348	3891583	22852	0.993823	0.569191	0.0723014	0.999654	0.000346269
	0.28	3917564	1748	1282	3891649	22885	0.993831	0.576898	0.0709617	0.999671	0.000329315
	0.3	3917564	1705	1225	3891706	22928	0.993835	0.581911	0.0692161	0.999685	0.000314673
	0.32	3917564	1663	1170	3891761	22970	0.993838	0.58701	0.0675111	0.999699	0.000300545
	0.34	3917564	1616	1126	3891805	23017	0.993837	0.589351	0.0656031	0.999711	0.000289242
	0.36	3917564	1580	1070	3891861	23053	0.993842	0.596226	0.0641416	0.999725	0.000274857
	0.38	3917564	1542	1021	3891910	23091	0.993845	0.601639	0.062599	0.999738	0.00026227
	0.4	3917564	1522	979	3891952	23111	0.993851	0.608557	0.061787	0.999749	0.000251481
	0.42	3917564	1494	941	3891990	23139	0.993853	0.613552	0.0606503	0.999758	0.00024172
	0.44	3917564	1462	901	3892030	23171	0.993855	0.618705	0.0593513	0.999769	0.000231445
	0.46	3917564	1433	866	3892065	23200	0.993857	0.623314	0.058174	0.999778	0.000222454
	0.48	3917564	1406	824	3892107	23227	0.993861	0.630493	0.0570779	0.999788	0.000211666
	0.5	3917564	1378	793	3892138	23255	0.993861	0.634731	0.0559412	0.999796	0.000203703
	0.52	3917564	1347	754	3892177	23286	0.993864	0.641123	0.0546827	0.999806	0.000193684
	0.54	3917564	1313	734	3892197	23320	0.99386	0.641426	0.0533025	0.999811	0.000188547
	0.56	3917564	1290	700	3892231	23343	0.993863	0.648241	0.0523688	0.99982	0.000179813
	0.58	3917564	1259	667	3892264	23374	0.993863	0.653686	0.0511103	0.999829	0.000171336
	0.6	3917564	1240	648	3892283	23393	0.993863	0.65678	0.050339	0.999834	0.000166456
	0.62	3917564	1202	621	3892310	23431	0.99386	0.659353	0.0487963	0.99984	0.00015952
	0.64	3917564	1175	593	3892338	23458	0.993861	0.664593	0.0477002	0.999848	0.000152327
	0.66	3917564	1141	567	3892364	23492	0.993859	0.668033	0.04632	0.999854	0.000145649
	0.68	3917564	1117	537	3892394	23516	0.99386	0.675333	0.0453457	0.999862	0.000137942
	0.7	3917564	1094	513	3892418	23539	0.99386	0.680772	0.044412	0.999868	0.000131777
	0.72	3917564	1060	492	3892439	23573	0.993857	0.68299	0.0430317	0.999874	0.000126383
	0.74	3917564	1035	461	3892470	23598	0.993859	0.691845	0.0420168	0.999882	0.00011842
	0.76	3917564	1011	438	3892493	23622	0.993858	0.697723	0.0410425	0.999887	0.000112512
	0.78	3917564	975	421	3892510	23658	0.993854	0.698424	0.039581	0.999892	0.000108145
	0.8	3917564	945	385	3892546	23688	0.993855	0.710526	0.0383632	0.999901	9.88972e-05
	0.82	3917564	912	357	3892574	23721	0.993854	0.718676	0.0370235	0.999908	9.17047e-05
	0.84	3917564	870	327	3892604	23763	0.993851	0.726817	0.0353185	0.999916	8.39984e-05
	0.86	3917564	818	293	3892638	23815	0.993846	0.736274	0.0332075	0.999925	7.52646e-05
	0.88	3917564	783	264	3892667	23850	0.993845	0.747851	0.0317866	0.999932	6.78152e-05
MuStARD-mirSFC-U no homologous pre-miRNAs	0.1	3684658	1765	2878	3659516	20499	0.993656	0.380142	0.079276	0.999214	0.000785825
	0.12	3684658	1642	2454	3659940	20622	0.993737	0.400879	0.0737513	0.99933	0.000670054
	0.14	3684658	1538	2152	3660242	20726	0.993791	0.416802	0.0690801	0.999412	0.000587594
	0.16	3684658	1459	1961	3660433	20805	0.993821	0.426608	0.0655318	0.999465	0.000535442
	0.18	3684658	1392	1816	3660578	20872	0.993843	0.433915	0.0625225	0.999504	0.000495851
	0.2	3684658	1338	1672	3660722	20926	0.993867	0.444518	0.060097	0.999543	0.000456532
	0.22	3684658	1291	1559	3660835	20973	0.993885	0.452982	0.057986	0.999574	0.000425678
	0.24	3684658	1240	1468	3660926	21024	0.993896	0.457903	0.0556953	0.999599	0.000400831
	0.26	3684658	1198	1382	3661012	21066	0.993908	0.464341	0.0538088	0.999623	0.000377349
	0.28	3684658	1179	1319	3661075	21085	0.99392	0.471978	0.0529554	0.99964	0.000360147
	0.3	3684658	1145	1269	3661125	21119	0.993924	0.474316	0.0514283	0.999654	0.000346495
	0.32	3684658	1112	1222	3661172	21152	0.993928	0.476435	0.0499461	0.999666	0.000333662
	0.34	3684658	1075	1180	3661214	21189	0.993929	0.476718	0.0482842	0.999678	0.000322194
	0.36	3684658	1047	1132	3661262	21217	0.993935	0.480496	0.0470266	0.999691	0.000309087
	0.38	3684658	1016	1082	3661312	21248	0.99394	0.484271	0.0456342	0.999705	0.000295435
	0.4	3684658	999	1044	3661350	21265	0.993945	0.488987	0.0448706	0.999715	0.000285059
	0.42	3684658	976	1014	3661380	21288	0.993947	0.490452	0.0438376	0.999723	0.000276868
	0.44	3684658	951	973	3661421	21313	0.993952	0.494283	0.0427147	0.999734	0.000265673
	0.46	3684658	931	938	3661456	21333	0.993956	0.498127	0.0418164	0.999744	0.000256117
	0.48	3684658	911	901	3661493	21353	0.99396	0.502759	0.0409181	0.999754	0.000246014
	0.5	3684658	890	867	3661527	21374	0.993964	0.506545	0.0399748	0.999763	0.00023673
	0.52	3684658	869	831	3661563	21395	0.993968	0.511176	0.0390316	0.999773	0.000226901
	0.54	3684658	843	818	3661576	21421	0.993964	0.507526	0.0378638	0.999777	0.000223351
	0.56	3684658	830	788	3661606	21434	0.993969	0.512979	0.0372799	0.999785	0.00021516
	0.58	3684658	803	756	3661638	21461	0.99397	0.515074	0.0360672	0.999794	0.000206422
	0.6	3684658	791	734	3661660	21473	0.993973	0.518689	0.0355282	0.9998	0.000200415
	0.62	3684658	762	710	3661684	21502	0.993972	0.517663	0.0342257	0.999806	0.000193862
	0.64	3684658	742	678	3661716	21522	0.993975	0.522535	0.0333273	0.999815	0.000185125
	0.66	3684658	713	656	3661738	21551	0.993973	0.520818	0.0320248	0.999821	0.000179118
	0.68	3684658	694	625	3661769	21570	0.993976	0.526156	0.0311714	0.999829	0.000170653
	0.7	3684658	677	602	3661792	21587	0.993978	0.52932	0.0304078	0.999836	0.000164373
	0.72	3684658	650	581	3661813	21614	0.993976	0.528026	0.0291951	0.999841	0.000158639
	0.74	3684658	632	551	3661843	21632	0.99398	0.534235	0.0283866	0.99985	0.000150448
	0.76	3684658	614	531	3661863	21650	0.99398	0.536245	0.0275782	0.999855	0.000144987
	0.78	3684658	587	515	3661879	21677	0.993977	0.532668	0.0263654	0.999859	0.000140618
	0.8	3684658	567	484	3661910	21697	0.99398	0.539486	0.0254671	0.999868	0.000132154
	0.82	3684658	541	460	3661934	21723	0.99398	0.54046	0.0242993	0.999874	0.000125601
	0.84	3684658	514	429	3661965	21750	0.993981	0.545069	0.0230866	0.999883	0.000117136
	0.86	3684658	477	395	3661999	21787	0.99398	0.547018	0.0214247	0.999892	0.000107853
	0.88	3684658	449	371	3662023	21815	0.993979	0.547561	0.0201671	0.999899	0.0001013

### Sheet: hotspot_threshold_0.1-0.9_stran
Performance of MuStARD-mirSFC-U trained on human pre-miRNAs on scanning around (+/-5kb) of annotated mouse pre-miRNAs (all vs only non-homologous to human). The performance is assessed by creating hotspots (stranded evaluation - see methods section in manuscript) of positive predictions by merging overlapping scanning windows that exhibit a score above each theshold. TP predictions are those that…
algorithm	score threshold	stranded evaluation
		total predictions	TP	FP	precision	sensitivity	total positives
MuStARD-mirSFC-U	0.1	1476	497	979	0.336721	0.409128	1227
	0.12	1283	469	814	0.365549	0.385493
	0.14	1148	446	702	0.388502	0.366748
	0.16	1059	427	632	0.403211	0.351263
	0.18	992	420	572	0.423387	0.344743
	0.2	919	404	515	0.439608	0.331703
	0.22	860	389	471	0.452326	0.319478
	0.24	823	380	443	0.461725	0.312143
	0.26	780	369	411	0.473077	0.303178
	0.28	755	366	389	0.484768	0.300733
	0.3	730	362	368	0.49589	0.296659
	0.32	705	354	351	0.502128	0.290139
	0.34	692	350	342	0.50578	0.286879
	0.36	676	346	330	0.511834	0.283619
	0.38	647	339	308	0.523957	0.277914
	0.4	628	333	295	0.530255	0.273024
	0.42	614	330	284	0.537459	0.270579
	0.44	597	324	273	0.542714	0.265689
	0.46	582	317	265	0.544674	0.259984
	0.48	566	308	258	0.54417	0.252649
	0.5	554	304	250	0.548736	0.249389
	0.52	536	300	236	0.559701	0.246129
	0.54	525	294	231	0.56	0.241239
	0.56	515	290	225	0.563107	0.237979
	0.58	499	286	213	0.573146	0.234719
	0.6	493	283	210	0.574037	0.232274
	0.62	479	277	202	0.578288	0.227384
	0.64	469	274	195	0.584222	0.224939
	0.66	452	265	187	0.586283	0.217604
	0.68	441	263	178	0.596372	0.215974
	0.7	437	262	175	0.599542	0.215159
	0.72	426	258	168	0.605634	0.211899
	0.74	415	255	160	0.614458	0.209454
	0.76	406	252	154	0.62069	0.207009
	0.78	391	243	148	0.621483	0.199674
	0.8	380	241	139	0.634211	0.198044
	0.82	367	237	130	0.645777	0.194784
	0.84	349	229	120	0.65616	0.188264
	0.86	328	219	109	0.667683	0.180114
	0.88	309	212	97	0.686084	0.174409
MuStARD-mirSFC-U no homologous pre-miRNA	0.1	1303	385	918	0.295472	0.349865	total positives
	0.12	1124	357	767	0.317616	0.324617	1109
	0.14	1002	338	664	0.337325	0.307484
	0.16	917	321	596	0.350055	0.292155
	0.18	852	314	538	0.368545	0.284941
	0.2	785	300	485	0.382166	0.272317
	0.22	727	285	442	0.392022	0.258792
	0.24	696	277	419	0.397989	0.251578
	0.26	656	266	390	0.405488	0.241659
	0.28	636	265	371	0.416667	0.240757
	0.3	614	261	353	0.425081	0.236249
	0.32	594	253	341	0.425926	0.229035
	0.34	583	249	334	0.427101	0.225428
	0.36	570	246	324	0.431579	0.222723
	0.38	543	240	303	0.441989	0.217313
	0.4	527	236	291	0.447818	0.213706
	0.42	516	233	283	0.45155	0.211001
	0.44	498	227	271	0.455823	0.205591
	0.46	485	223	262	0.459794	0.201984
	0.48	468	215	253	0.459402	0.19477
	0.5	457	211	246	0.461707	0.191163
	0.52	442	207	235	0.468326	0.187556
	0.54	433	202	231	0.466513	0.183048
	0.56	425	199	226	0.468235	0.180343
	0.58	411	195	216	0.474453	0.176736
	0.6	406	195	211	0.480296	0.176736
	0.62	394	189	205	0.479695	0.171326
	0.64	385	186	199	0.483117	0.16862
	0.66	371	178	193	0.479784	0.161407
	0.68	361	177	184	0.490305	0.160505
	0.7	357	175	182	0.490196	0.158702
	0.72	347	171	176	0.492795	0.155095
	0.74	338	169	169	0.5	0.153291
	0.76	330	167	163	0.506061	0.151488
	0.78	318	160	158	0.503145	0.145176
	0.8	307	158	149	0.514658	0.143372
	0.82	296	154	142	0.52027	0.139766
	0.84	280	147	133	0.525	0.133454
	0.86	260	138	122	0.530769	0.125338
	0.88	246	134	112	0.544715	0.121731

### Sheet: hotspot_threshold_0.1-0.9_unstr
Performance of MuStARD-mirSFC-U trained on human pre-miRNAs on scanning around (+/-5kb) of annotated mouse pre-miRNAs (all vs only non-homologous to human). The performance is assessed by creating hotspots (unstranded evaluation - see methods section in manuscript) of positive predictions by merging overlapping scanning windows that exhibit a score above each threshold. TP predictions are those t…
algorithm	score threshold	unstranded evaluation
		total predictions	TP	FP	precision	sensitivity	total positives
MuStARD-mirSFC-U	0.1	1117	524	593	0.469114	0.456398	1227
	0.12	959	491	468	0.511992	0.427873
	0.14	843	469	374	0.556346	0.409943
	0.16	762	448	314	0.587927	0.392828
	0.18	704	442	262	0.627841	0.387123
	0.2	640	426	214	0.665625	0.374083
	0.22	590	407	183	0.689831	0.357783
	0.24	559	396	163	0.708408	0.348818
	0.26	524	384	140	0.732824	0.339038
	0.28	507	380	127	0.749507	0.335778
	0.3	487	372	115	0.76386	0.328443
	0.32	467	366	101	0.783726	0.323553
	0.34	456	362	94	0.79386	0.320293
	0.36	442	357	85	0.807692	0.316218
	0.38	419	349	70	0.832936	0.309698
	0.4	403	342	61	0.848635	0.303178
	0.42	392	338	54	0.862245	0.299919
	0.44	382	331	51	0.866492	0.294214
	0.46	372	326	46	0.876344	0.289324
	0.48	358	318	40	0.888268	0.282804
	0.5	352	315	37	0.894886	0.280359
	0.52	340	309	31	0.908824	0.275469
	0.54	332	303	29	0.912651	0.270579
	0.56	326	300	26	0.920245	0.268134
	0.58	317	297	20	0.936909	0.265689
	0.6	315	295	20	0.936508	0.264059
	0.62	307	288	19	0.938111	0.258354
	0.64	300	282	18	0.94	0.253464
	0.66	289	272	17	0.941176	0.243684
	0.68	284	268	16	0.943662	0.240424
	0.7	281	267	14	0.950178	0.239609
	0.72	274	262	12	0.956204	0.235534
	0.74	267	257	10	0.962547	0.231459
	0.76	260	251	9	0.965385	0.226569
	0.78	254	245	9	0.964567	0.220864
	0.8	246	238	8	0.96748	0.215159
	0.82	240	233	7	0.970833	0.211084
	0.84	228	222	6	0.973684	0.202119
	0.86	215	209	6	0.972093	0.191524
	0.88	203	200	3	0.985222	0.184189
MuStARD-mirSFC-U no homologous pre-miRNA	0.1	1007	422	585	0.419067	0.400361	total positives
	0.12	859	389	470	0.452852	0.369702	1109
	0.14	753	370	383	0.491368	0.35257
	0.16	675	351	324	0.52	0.335437
	0.18	618	345	273	0.558252	0.329125
	0.2	560	331	229	0.591071	0.316501
	0.22	510	312	198	0.611765	0.298467
	0.24	482	302	180	0.626556	0.28945
	0.26	449	290	159	0.64588	0.278629
	0.28	435	288	147	0.662069	0.276826
	0.3	416	281	135	0.675481	0.269612
	0.32	400	275	125	0.6875	0.264202
	0.34	392	271	121	0.691327	0.260595
	0.36	381	267	114	0.700787	0.256988
	0.38	359	261	98	0.727019	0.251578
	0.4	344	255	89	0.741279	0.245266
	0.42	336	251	85	0.747024	0.241659
	0.44	325	244	81	0.750769	0.235347
	0.46	315	240	75	0.761905	0.230839
	0.48	301	234	67	0.777409	0.225428
	0.5	295	231	64	0.783051	0.222723
	0.52	284	226	58	0.795775	0.218215
	0.54	277	221	56	0.797834	0.213706
	0.56	271	218	53	0.804428	0.211001
	0.58	263	215	48	0.81749	0.208296
	0.6	261	215	46	0.823755	0.208296
	0.62	253	208	45	0.822134	0.201984
	0.64	246	202	44	0.821138	0.196573
	0.66	237	194	43	0.818565	0.188458
	0.68	232	191	41	0.823276	0.185753
	0.7	229	189	40	0.825328	0.183048
	0.72	222	184	38	0.828829	0.178539
	0.74	216	180	36	0.833333	0.174932
	0.76	210	175	35	0.833333	0.170424
	0.78	206	171	35	0.830097	0.166817
	0.8	198	164	34	0.828283	0.160505
	0.82	193	160	33	0.829016	0.156898
	0.84	181	149	32	0.823204	0.146979
	0.86	168	137	31	0.815476	0.136159
	0.88	159	131	28	0.823899	0.130748
