## Supplementary Table 5 for "MuStARD: a Deep Learning method for intra- and inter- species scanning identification of small RNA molecules"

### Sheet: hotspot_threshold_0.1-0.9_Hsa
Performance of MuStARD-snoSFC-U (CD box, H/ACA box, both classes) models and snoReport on scanning around (+/- 10kb) human snoRNAs in chromosomes 1 and 2 (chr1 and chr2 for CD box and both classes models as well as chr1 for H/ACA box models). The performance is assessed by creating hotspots of positive predictions by merging overlapping scanning windows that exhibit a score above each threshold r…
algorithm	score threshold	unstranded evaluation
		total predictions	TP	FP	precision	sensitivity	total positives CD box
MuStARD-snoSFC-U CD box	0.1	134	20	114	0.149254	0.954545	22
	0.12	115	20	95	0.173913	0.954545
	0.14	102	20	82	0.196078	0.954545	total positives H/ACA box
	0.16	92	20	72	0.217391	0.954545	17
	0.18	84	20	64	0.238095	0.954545
	0.2	80	20	60	0.25	0.954545	total positives both classes
	0.22	72	20	52	0.277778	0.954545	48
	0.24	66	20	46	0.30303	0.954545
	0.26	65	20	45	0.307692	0.954545
	0.28	60	20	40	0.333333	0.954545
	0.3	59	20	39	0.338983	0.954545
	0.32	57	20	37	0.350877	0.954545
	0.34	53	20	33	0.377358	0.954545
	0.36	53	20	33	0.377358	0.954545
	0.38	51	20	31	0.392157	0.954545
	0.4	49	20	29	0.408163	0.954545
	0.42	49	20	29	0.408163	0.954545
	0.44	47	20	27	0.425532	0.954545
	0.46	45	20	25	0.444444	0.954545
	0.48	44	20	24	0.454545	0.954545
	0.5	42	20	22	0.47619	0.954545
	0.52	41	20	21	0.487805	0.954545
	0.54	41	20	21	0.487805	0.954545
	0.56	40	20	20	0.5	0.954545
	0.58	40	20	20	0.5	0.954545
	0.6	38	20	18	0.526316	0.954545
	0.62	38	20	18	0.526316	0.954545
	0.64	38	20	18	0.526316	0.954545
	0.66	38	20	18	0.526316	0.954545
	0.68	37	20	17	0.540541	0.954545
	0.7	36	20	16	0.555556	0.954545
	0.72	36	20	16	0.555556	0.954545
	0.74	36	20	16	0.555556	0.954545
	0.76	35	20	15	0.571429	0.954545
	0.78	33	20	13	0.606061	0.954545
	0.8	31	20	11	0.645161	0.954545
	0.82	30	20	10	0.666667	0.954545
	0.84	28	20	8	0.714286	0.954545
	0.86	26	20	6	0.769231	0.954545
	0.88	26	20	6	0.769231	0.954545
MuStARD-snoSFC-U H/ACA box	0.1	83	13	70	0.156627	0.823529
	0.12	65	13	52	0.2	0.823529
	0.14	59	13	46	0.220339	0.823529
	0.16	50	13	37	0.26	0.823529
	0.18	48	13	35	0.270833	0.823529
	0.2	43	13	30	0.302326	0.823529
	0.22	37	13	24	0.351351	0.823529
	0.24	32	13	19	0.40625	0.823529
	0.26	29	13	16	0.448276	0.823529
	0.28	25	13	12	0.52	0.823529
	0.3	24	13	11	0.541667	0.823529
	0.32	24	13	11	0.541667	0.823529
	0.34	23	13	10	0.565217	0.823529
	0.36	22	13	9	0.590909	0.823529
	0.38	22	13	9	0.590909	0.823529
	0.4	22	13	9	0.590909	0.823529
	0.42	22	13	9	0.590909	0.823529
	0.44	22	13	9	0.590909	0.823529
	0.46	21	13	8	0.619048	0.823529
	0.48	21	13	8	0.619048	0.823529
	0.5	17	12	5	0.705882	0.764706
	0.52	17	12	5	0.705882	0.764706
	0.54	17	12	5	0.705882	0.764706
	0.56	16	12	4	0.75	0.764706
	0.58	16	12	4	0.75	0.764706
	0.6	14	12	2	0.857143	0.764706
	0.62	13	12	1	0.923077	0.764706
	0.64	13	12	1	0.923077	0.764706
	0.66	13	12	1	0.923077	0.764706
	0.68	13	12	1	0.923077	0.764706
	0.7	13	12	1	0.923077	0.764706
	0.72	13	12	1	0.923077	0.764706
	0.74	13	12	1	0.923077	0.764706
	0.76	13	12	1	0.923077	0.764706
	0.78	13	12	1	0.923077	0.764706
	0.8	11	10	1	0.909091	0.647059
	0.82	11	10	1	0.909091	0.647059
	0.84	11	10	1	0.909091	0.647059
	0.86	10	9	1	0.9	0.588235
	0.88	10	9	1	0.9	0.588235
MuStARD-snoSFC-U both classes	0.1	359	43	316	0.119777	0.9375
	0.12	298	43	255	0.144295	0.9375
	0.14	249	42	207	0.168675	0.916667
	0.16	211	42	169	0.199052	0.916667
	0.18	184	42	142	0.228261	0.916667
	0.2	161	41	120	0.254658	0.895833
	0.22	147	40	107	0.272109	0.875
	0.24	136	40	96	0.294118	0.875
	0.26	135	40	95	0.296296	0.875
	0.28	130	39	91	0.3	0.854167
	0.3	122	39	83	0.319672	0.854167
	0.32	119	39	80	0.327731	0.854167
	0.34	103	38	65	0.368932	0.833333
	0.36	92	38	54	0.413043	0.833333
	0.38	85	38	47	0.447059	0.833333
	0.4	80	37	43	0.4625	0.8125
	0.42	78	37	41	0.474359	0.8125
	0.44	75	36	39	0.48	0.791667
	0.46	71	36	35	0.507042	0.791667
	0.48	68	36	32	0.529412	0.791667
	0.5	66	36	30	0.545455	0.791667
	0.52	64	36	28	0.5625	0.791667
	0.54	61	36	25	0.590164	0.791667
	0.56	59	36	23	0.610169	0.791667
	0.58	58	36	22	0.62069	0.791667
	0.6	57	36	21	0.631579	0.791667
	0.62	55	36	19	0.654545	0.791667
	0.64	54	36	18	0.666667	0.791667
	0.66	49	34	15	0.693878	0.75
	0.68	47	33	14	0.702128	0.729167
	0.7	46	33	13	0.717391	0.729167
	0.72	45	33	12	0.733333	0.729167
	0.74	44	33	11	0.75	0.729167
	0.76	41	33	8	0.804878	0.729167
	0.78	41	33	8	0.804878	0.729167
	0.8	39	32	7	0.820513	0.708333
	0.82	36	31	5	0.861111	0.6875
	0.84	36	31	5	0.861111	0.6875
	0.86	36	31	5	0.861111	0.6875
	0.88	35	30	5	0.857143	0.666667
snoReport CD box	0.1	53	20	33	0.377358	0.954545
	0.12	51	20	31	0.392157	0.954545
	0.14	51	20	31	0.392157	0.954545
	0.16	50	20	30	0.4	0.954545
	0.18	49	20	29	0.408163	0.954545
	0.2	47	20	27	0.425532	0.954545
	0.22	46	20	26	0.434783	0.954545
	0.24	44	20	24	0.454545	0.954545
	0.26	43	20	23	0.465116	0.954545
	0.28	41	20	21	0.487805	0.954545
	0.3	40	20	20	0.5	0.954545
	0.32	40	20	20	0.5	0.954545
	0.34	40	20	20	0.5	0.954545
	0.36	40	20	20	0.5	0.954545
	0.38	40	20	20	0.5	0.954545
	0.4	40	20	20	0.5	0.954545
	0.42	40	20	20	0.5	0.954545
	0.44	40	20	20	0.5	0.954545
	0.46	40	20	20	0.5	0.954545
	0.48	40	20	20	0.5	0.954545
	0.5	39	20	19	0.512821	0.954545
	0.52	39	20	19	0.512821	0.954545
	0.54	39	20	19	0.512821	0.954545
	0.56	39	20	19	0.512821	0.954545
	0.58	39	20	19	0.512821	0.954545
	0.6	38	20	18	0.526316	0.954545
	0.62	36	20	16	0.555556	0.954545
	0.64	36	20	16	0.555556	0.954545
	0.66	35	20	15	0.571429	0.954545
	0.68	34	20	14	0.588235	0.954545
	0.7	34	20	14	0.588235	0.954545
	0.72	31	20	11	0.645161	0.954545
	0.74	31	20	11	0.645161	0.954545
	0.76	30	20	10	0.666667	0.954545
	0.78	30	20	10	0.666667	0.954545
	0.8	30	20	10	0.666667	0.954545
	0.82	29	20	9	0.689655	0.954545
	0.84	29	20	9	0.689655	0.954545
	0.86	28	19	9	0.678571	0.909091
	0.88	28	19	9	0.678571	0.909091
snoReport H/ACA box	0.1	53	2	51	0.0377358	0.117647
	0.12	51	2	49	0.0392157	0.117647
	0.14	47	2	45	0.0425532	0.117647
	0.16	43	2	41	0.0465116	0.117647
	0.18	41	2	39	0.0487805	0.117647
	0.2	39	2	37	0.0512821	0.117647
	0.22	36	2	34	0.0555556	0.117647
	0.24	32	2	30	0.0625	0.117647
	0.26	32	2	30	0.0625	0.117647
	0.28	29	2	27	0.0689655	0.117647
	0.3	26	2	24	0.0769231	0.117647
	0.32	25	2	23	0.08	0.117647
	0.34	25	2	23	0.08	0.117647
	0.36	20	2	18	0.1	0.117647
	0.38	17	2	15	0.117647	0.117647
	0.4	14	1	13	0.0714286	0.0588235
	0.42	13	1	12	0.0769231	0.0588235
	0.44	13	1	12	0.0769231	0.0588235
	0.46	11	1	10	0.0909091	0.0588235
	0.48	10	1	9	0.1	0.0588235
	0.5	10	1	9	0.1	0.0588235
	0.52	10	1	9	0.1	0.0588235
	0.54	9	1	8	0.111111	0.0588235
	0.56	7	1	6	0.142857	0.0588235
	0.58	7	1	6	0.142857	0.0588235
	0.6	6	1	5	0.166667	0.0588235
	0.62	5	1	4	0.2	0.0588235
	0.64	5	1	4	0.2	0.0588235
	0.66	5	1	4	0.2	0.0588235
	0.68	5	1	4	0.2	0.0588235
	0.7	4	1	3	0.25	0.0588235
	0.72	4	1	3	0.25	0.0588235
	0.74	4	1	3	0.25	0.0588235
	0.76	4	1	3	0.25	0.0588235
	0.78	4	1	3	0.25	0.0588235
	0.8	4	1	3	0.25	0.0588235
	0.82	3	1	2	0.333333	0.0588235
	0.84	3	1	2	0.333333	0.0588235
	0.86	2	1	1	0.5	0.0588235
	0.88	2	1	1	0.5	0.0588235

### Sheet: hotspot_threshold_0.1-0.9_Mmu
Performance of MuStARD-snoSFC-U (CD box, H/ACA box, both classes) models and snoReport on scanning around (+/- 10kb) mouse snoRNAs. The performance is assessed by creating hotspots of positive predictions by merging overlapping scanning windows that exhibit a score above each threshold regardless of strand. TP predictions are those that overlap a snoRNA at least 50% of its size and exhibit a scor…
algorithm	score threshold	unstranded evaluation
		total predictions	TP	FP	precision	sensitivity	total positives CD box
MuStARD-snoSFC-U CD box	0.1	603	97	506	0.160862	1	98
	0.12	533	97	436	0.181989	1
	0.14	462	96	366	0.207792	0.989796	total positives H/ACA box
	0.16	430	96	334	0.223256	0.989796	41
	0.18	398	95	303	0.238693	0.979592
	0.2	374	95	279	0.254011	0.979592	total positives both classes
	0.22	350	95	255	0.271429	0.979592	139
	0.24	323	95	228	0.294118	0.979592
	0.26	304	95	209	0.3125	0.979592
	0.28	285	95	190	0.333333	0.979592
	0.3	276	95	181	0.344203	0.979592
	0.32	266	95	171	0.357143	0.979592
	0.34	257	95	162	0.36965	0.979592
	0.36	247	95	152	0.384615	0.979592
	0.38	242	95	147	0.392562	0.979592
	0.4	237	95	142	0.400844	0.979592
	0.42	231	95	136	0.411255	0.979592
	0.44	216	94	122	0.435185	0.969388
	0.46	204	94	110	0.460784	0.969388
	0.48	197	94	103	0.477157	0.969388
	0.5	190	94	96	0.494737	0.969388
	0.52	189	94	95	0.497354	0.969388
	0.54	188	94	94	0.5	0.969388
	0.56	186	94	92	0.505376	0.969388
	0.58	185	94	91	0.508108	0.969388
	0.6	180	94	86	0.522222	0.969388
	0.62	178	94	84	0.52809	0.969388
	0.64	173	94	79	0.543353	0.969388
	0.66	172	92	80	0.534884	0.94898
	0.68	167	90	77	0.538922	0.928571
	0.7	162	89	73	0.549383	0.918367
	0.72	160	89	71	0.55625	0.918367
	0.74	156	88	68	0.564103	0.908163
	0.76	156	88	68	0.564103	0.908163
	0.78	153	88	65	0.575163	0.908163
	0.8	150	87	63	0.58	0.897959
	0.82	146	86	60	0.589041	0.887755
	0.84	137	86	51	0.627737	0.887755
	0.86	136	86	50	0.632353	0.887755
	0.88	128	83	45	0.648438	0.857143
MuStARD-snoSFC-U H/ACA box	0.1	245	37	208	0.15102	0.95122
	0.12	191	37	154	0.193717	0.95122
	0.14	151	37	114	0.245033	0.95122
	0.16	129	38	91	0.294574	0.95122
	0.18	107	38	69	0.35514	0.95122
	0.2	101	38	63	0.376238	0.95122
	0.22	93	38	55	0.408602	0.95122
	0.24	84	38	46	0.452381	0.95122
	0.26	79	38	41	0.481013	0.95122
	0.28	74	38	36	0.513514	0.95122
	0.3	72	38	34	0.527778	0.95122
	0.32	70	38	32	0.542857	0.95122
	0.34	66	38	28	0.575758	0.95122
	0.36	65	38	27	0.584615	0.95122
	0.38	61	38	23	0.622951	0.95122
	0.4	58	38	20	0.655172	0.95122
	0.42	54	38	16	0.703704	0.95122
	0.44	53	38	15	0.716981	0.95122
	0.46	52	38	14	0.730769	0.95122
	0.48	52	38	14	0.730769	0.95122
	0.5	52	38	14	0.730769	0.95122
	0.52	52	38	14	0.730769	0.95122
	0.54	51	36	15	0.705882	0.902439
	0.56	51	36	15	0.705882	0.902439
	0.58	51	36	15	0.705882	0.902439
	0.6	51	36	15	0.705882	0.902439
	0.62	50	36	14	0.72	0.902439
	0.64	50	36	14	0.72	0.902439
	0.66	50	36	14	0.72	0.902439
	0.68	50	36	14	0.72	0.902439
	0.7	48	36	12	0.75	0.902439
	0.72	46	35	11	0.76087	0.878049
	0.74	46	35	11	0.76087	0.878049
	0.76	46	35	11	0.76087	0.878049
	0.78	44	34	10	0.772727	0.853659
	0.8	44	34	10	0.772727	0.853659
	0.82	44	34	10	0.772727	0.853659
	0.84	44	34	10	0.772727	0.853659
	0.86	43	34	9	0.790698	0.853659
	0.88	41	33	8	0.804878	0.829268
MuStARD-snoSFC-U both classes	0.1	1097	136	961	0.123974	1
	0.12	894	137	757	0.153244	1
	0.14	728	137	591	0.188187	1
	0.16	630	137	493	0.21746	1
	0.18	554	136	418	0.245487	0.992806
	0.2	487	134	353	0.275154	0.978417
	0.22	440	134	306	0.304545	0.978417
	0.24	409	134	275	0.327628	0.978417
	0.26	385	134	251	0.348052	0.978417
	0.28	363	134	229	0.369146	0.978417
	0.3	337	134	203	0.397626	0.978417
	0.32	319	132	187	0.413793	0.964029
	0.34	303	131	172	0.432343	0.956835
	0.36	289	131	158	0.453287	0.956835
	0.38	272	131	141	0.481618	0.956835
	0.4	264	129	135	0.488636	0.942446
	0.42	248	129	119	0.520161	0.942446
	0.44	241	129	112	0.53527	0.942446
	0.46	236	129	107	0.54661	0.942446
	0.48	236	129	107	0.54661	0.942446
	0.5	231	127	104	0.549784	0.928058
	0.52	229	127	102	0.554585	0.928058
	0.54	226	126	100	0.557522	0.920863
	0.56	223	125	98	0.560538	0.913669
	0.58	219	125	94	0.570776	0.913669
	0.6	214	125	89	0.584112	0.913669
	0.62	204	122	82	0.598039	0.892086
	0.64	204	122	82	0.598039	0.892086
	0.66	199	122	77	0.613065	0.892086
	0.68	194	119	75	0.613402	0.870504
	0.7	189	117	72	0.619048	0.856115
	0.72	181	114	67	0.629834	0.834532
	0.74	180	113	67	0.627778	0.827338
	0.76	177	112	65	0.632768	0.820144
	0.78	167	108	59	0.646707	0.791367
	0.8	160	105	55	0.65625	0.769784
	0.82	155	102	53	0.658065	0.748201
	0.84	148	98	50	0.662162	0.719424
	0.86	142	92	50	0.647887	0.676259
	0.88	126	81	45	0.642857	0.597122
snoReport CD box	0.1	381	88	293	0.230971	0.918367
	0.12	353	87	266	0.246459	0.908163
	0.14	348	87	261	0.25	0.908163
	0.16	341	87	254	0.255132	0.908163
	0.18	331	87	244	0.26284	0.908163
	0.2	326	87	239	0.266871	0.908163
	0.22	320	87	233	0.271875	0.908163
	0.24	315	87	228	0.27619	0.908163
	0.26	308	87	221	0.282468	0.908163
	0.28	302	87	215	0.288079	0.908163
	0.3	298	87	211	0.291946	0.908163
	0.32	295	87	208	0.294915	0.908163
	0.34	293	87	206	0.296928	0.908163
	0.36	283	87	196	0.30742	0.908163
	0.38	280	87	193	0.310714	0.908163
	0.4	275	87	188	0.316364	0.908163
	0.42	270	87	183	0.322222	0.908163
	0.44	267	87	180	0.325843	0.908163
	0.46	267	87	180	0.325843	0.908163
	0.48	262	86	176	0.328244	0.897959
	0.5	259	86	173	0.332046	0.897959
	0.52	255	86	169	0.337255	0.897959
	0.54	255	86	169	0.337255	0.897959
	0.56	249	86	163	0.345382	0.897959
	0.58	249	86	163	0.345382	0.897959
	0.6	248	86	162	0.346774	0.897959
	0.62	243	86	157	0.353909	0.897959
	0.64	239	86	153	0.359833	0.897959
	0.66	236	86	150	0.364407	0.897959
	0.68	234	86	148	0.367521	0.897959
	0.7	231	86	145	0.372294	0.897959
	0.72	225	86	139	0.382222	0.897959
	0.74	216	85	131	0.393519	0.887755
	0.76	215	85	130	0.395349	0.887755
	0.78	208	85	123	0.408654	0.887755
	0.8	202	85	117	0.420792	0.887755
	0.82	197	84	113	0.426396	0.877551
	0.84	193	84	109	0.435233	0.877551
	0.86	188	84	104	0.446809	0.877551
	0.88	186	84	102	0.451613	0.877551
snoReport H/ACA box	0.1	204	10	194	0.0490196	0.243902
	0.12	182	10	172	0.0549451	0.243902
	0.14	160	9	151	0.05625	0.219512
	0.16	149	9	140	0.0604027	0.219512
	0.18	141	9	132	0.0638298	0.219512
	0.2	138	9	129	0.0652174	0.219512
	0.22	124	9	115	0.0725806	0.219512
	0.24	117	8	109	0.0683761	0.195122
	0.26	108	8	100	0.0740741	0.195122
	0.28	105	8	97	0.0761905	0.195122
	0.3	96	7	89	0.0729167	0.170732
	0.32	88	6	82	0.0681818	0.146341
	0.34	85	6	79	0.0705882	0.146341
	0.36	81	6	75	0.0740741	0.146341
	0.38	78	6	72	0.0769231	0.146341
	0.4	75	6	69	0.08	0.146341
	0.42	73	6	67	0.0821918	0.146341
	0.44	70	6	64	0.0857143	0.146341
	0.46	66	6	60	0.0909091	0.146341
	0.48	61	6	55	0.0983607	0.146341
	0.5	58	6	52	0.103448	0.146341
	0.52	55	6	49	0.109091	0.146341
	0.54	52	5	47	0.0961538	0.121951
	0.56	50	4	46	0.08	0.097561
	0.58	46	3	43	0.0652174	0.0731707
	0.6	43	3	40	0.0697674	0.0731707
	0.62	40	3	37	0.075	0.0731707
	0.64	37	3	34	0.0810811	0.0731707
	0.66	32	2	30	0.0625	0.0487805
	0.68	29	1	28	0.0344828	0.0243902
	0.7	28	1	27	0.0357143	0.0243902
	0.72	26	1	25	0.0384615	0.0243902
	0.74	19	1	18	0.0526316	0.0243902
	0.76	19	1	18	0.0526316	0.0243902
	0.78	19	1	18	0.0526316	0.0243902
	0.8	18	1	17	0.0555556	0.0243902
	0.82	18	1	17	0.0555556	0.0243902
	0.84	14	1	13	0.0714286	0.0243902
	0.86	13	1	12	0.0769231	0.0243902
	0.88	11	1	10	0.0909091	0.0243902
