## Supplementary Table 1 for "MuStARD: a Deep Learning method for intra- and inter- species scanning identification of small RNA molecules"

### Sheet: hotspot_threshold_0.5
Performance of MuStARD-mir models trained on the enhanced pre-miRNA human dataset based on different batch sizes. The metrics are derived from evaluating the performance based on the hotspots (stranded evaluation - see methods section in the manuscript) of positive predictions in chromosome 14 which is the test chromosome. The best performing models that maintain a proper balance between precisio…
batch size	class weights	stranded evaluation
		total predictions	threshold 0.5				threshold 0.89
			TP	FP	precision	sensitivity	TP	FP	precision	sensitivity	total positives
Sequence & RNAfold & PhyloP											99
256	yes	126	54	72	0.42	0.54	48	33	0.59	0.48
512	yes	322	66	256	0.2	0.66	59	105	0.35	0.59
1024	yes	102	48	54	0.47	0.48	33	18	0.64	0.33
2048	yes	495	72	423	0.14	0.72	61	152	0.28	0.61
256	no	57	38	19	0.66	0.38	18	8	0.69	0.18
512	no	55	37	18	0.67	0.37	17	8	0.68	0.17
1024	no	49	33	16	0.67	0.33	13	4	0.76	0.13
2048	no	51	34	17	0.66	0.34	5	1	0.83	0.05
Sequence & PhyloP
256	yes	474	45	429	0.09	0.45	27	67	0.28	0.27
512	yes	939	54	885	0.05	0.54	41	246	0.14	0.41
1024	yes	375	45	330	0.12	0.45	23	46	0.33	0.23
2048	yes	2003	76	1927	0.03	0.76	49	379	0.11	0.49
Sequence & RNAfold
256	yes	297	57	240	0.19	0.57	42	74	0.36	0.42
512	yes	1294	70	1224	0.05	0.7	59	352	0.14	0.59
1024	yes	322	55	267	0.17	0.55	38	56	0.4	0.38
2048	yes	1219	80	1139	0.06	0.8	54	188	0.22	0.54
RNAfold & PhyloP
256	yes	150	51	99	0.34	0.51	38	33	0.53	0.38
512	yes	237	59	178	0.24	0.59	46	60	0.43	0.46
1024	yes	185	56	129	0.3	0.56	42	42	0.5	0.42
2048	yes	462	73	389	0.15	0.73	57	111	0.33	0.57
RNAfold
256	yes	423	50	373	0.11	0.5	35	82	0.29	0.35
512	yes	110	35	75	0.31	0.35	18	21	0.46	0.18
1024	yes	937	74	863	0.07	0.74	47	139	0.25	0.47
2048	yes	820	70	750	0.08	0.7	43	78	0.35	0.43
Sequence
256	yes	2249	73	2176	0.03	0.73	65	1286	0.04	0.65
512	yes	737	13	724	0.01	0.13	4	89	0.04	0.04
1024	yes	850	68	782	0.08	0.68	53	109	0.32	0.53
2048	yes	546	67	479	0.12	0.67	45	69	0.39	0.45
